# Extensive folding variability between homologous chromosomes in mammalian cells

**DOI:** 10.1101/2024.05.08.591087

**Authors:** Ibai Irastorza-Azcarate, Alexander Kukalev, Rieke Kempfer, Christoph J. Thieme, Guido Mastrobuoni, Julia Markowski, Gesa Loof, Thomas M. Sparks, Emily Brookes, Kedar Nath Natarajan, Stephan Sauer, Amanda G. Fisher, Mario Nicodemi, Bing Ren, Roland F. Schwarz, Stefan Kempa, Ana Pombo

**Affiliations:** Max-DelbruDck-Center for Molecular Medicine in the Helmholtz Association (MDC), Berlin Institute for Medical Systems Biology (BIMSB), Epigenetic Regulation and Chromatin Architecture Group, 10115 Berlin, Germany; Humboldt-Universität zu Berlin, Berlin, Germany; Max-Delbrück Centre for Molecular Medicine, Berlin Institute for Medical Systems Biology, Proteomics and Metabolomic Platform, 10115 Berlin, Germany; Max-Delbrück Centre for Molecular Medicine, Berlin Institute for Medical Systems Biology, Evolutionary and Cancer Genomics Group, 10115 Berlin Germany; MRC Laboratory of Medical Sciences, Imperial College London, London W12 0NN, UK; School of Biological Sciences, University of Southampton, Southampton, UK; Dipartimento di Fisica, Università di Napoli “Federico II”, and INFN, Napoli, Italy; Center for Epigenomics and Department of Cellular and Molecular Medicine, University of California, San Diego School of Medicine, La Jolla, CA, USA; Institute for Computational Cancer Biology (ICCB), Center for Integrated Oncology (CIO), Cancer Research Center Cologne Essen (CCCE); BIFOLD – Berlin Institute for the Foundations of Learning and Data, Berlin, Germany

## Abstract

Genetic variation and 3D chromatin structure have major roles in gene regulation. Due to challenges in mapping chromatin conformation with haplotype-specific resolution, the effects of genetic sequence variation on 3D genome structure and gene expression imbalance remain understudied. Here, we applied Genome Architecture Mapping (GAM) to a hybrid mouse embryonic stem cell (mESC) line with high density of single nucleotide polymorphisms (SNPs). GAM resolved haplotype-specific 3D genome structures with high sensitivity, revealing extensive allelic differences in chromatin compartments, topologically associating domains (TADs), long-range enhancer-promoter contacts, and CTCF loops. Architectural differences often coincide with allele-specific differences in gene expression, mediated by Polycomb repression. We show that histone genes are expressed with allelic imbalance in mESCs, are involved in haplotype-specific chromatin contact marked by H3K27me3, and are targets of Polycomb repression through conditional knockouts of Ezh2 or Ring1b. Our work reveals highly distinct 3D folding structures between homologous chromosomes, and highlights their intricate connections with allelic gene expression.
