## Supplementary material for "Extensive folding variability between homologous chromosomes in mammalian cells": SI Tables 1-12: Table1_Summary_of_all_datasets_used_and_produced_in_the_study.xlsx

### Sheet: Legend
Table 1 Summary of all datasets used and produced in the study
Tab "Produced datasets" Summary of all datasets produced in the study
Type of dataset	Experimental method
Data type	Type or format of the data
Cell type	Cell type or tissue
4DN accession number	if uploaded to the 4DN portal, the 4DN ID of the data
GEO accession number	if uploaded to the GEO portal, the GEO ID of the data
Tab "Published datasets" Summary of all datasets produced in the study
Type of dataset	Experimental method
Data type	Type or format of the data
Cell type	Cell type or tissue
GEO accession number	The GEO ID of publicly available data
Reference doi	Reference to the original publication
Tab "Processed publicly available data resources" Summary of processsed publically available data
Data type	Format of the processed publicly available datasets
Cell type	Cell type or tissue
Availability	Reference to supplementary table
Source data	The GEO ID of publicly available data
Reference doi	Reference to the publicly available source data
					1237

### Sheet: Produced datasets
Type of dataset	Data type	Cell type	4DN accession number	GEO accession number
GAM	Raw fastq files (2 replicates)	Mouse embryonic stem cells F123	4DNESRQDNG61	GSE254717
GAM	Unphased Segregation tables	Mouse embryonic stem cells F123	4DNESRQDNG61	GSE254717
GAM	Unphased NPMI matrices	Mouse embryonic stem cells F123	4DNESRQDNG61	GSE254717
GAM	Phased Segregation tables	Mouse embryonic stem cells F123	4DNESRQDNG61	GSE254717
GAM	Phased NPMI matrices	Mouse embryonic stem cells F123	4DNESRQDNG61	GSE254717
RNA-seq	total RNA-seq raw reads (2 replicates)	Mouse embryonic stem cells F123		GSE254675
ChIP-seq	H3k27me3 raw reads	Mouse embryonic stem cells F123		GSE254710
ChIP-seq	H3k27me3 peaks	Mouse embryonic stem cells F123		GSE254710
ChIP-seq	RNApol2 S5p raw reads	Mouse embryonic stem cells F123		GSE254710
ChIP-seq	RNApol2 S5p peaks	Mouse embryonic stem cells F123		GSE254710
ChIP-seq	RNApol2 S7p raw reads	Mouse embryonic stem cells F123		GSE254710
ChIP-seq	RNApol2 S7p peaks	Mouse embryonic stem cells F123		GSE254710

### Sheet: Published datasets
Type of dataset	Data type	Cell type	GEO accession number	Reference doi
DamID	Lamina associated domains identified with Lamin B1	Mouse embryonic stem cells (E14Tg2A)	GSE17051	10.1016/j.molcel.2010.03.016
ATAC chromatin accessibility	Chromatin accessibility peaks	Mouse embryonic stem cells F123	GSE119663	10.1371/journal.pcbi.1006982
ChIP-seq CTCF chromatin occupancy	Raw fastq-reads	Mouse embryonic stem cells F123	GSE153400	10.1038/s41594-020-00539-5
ChIP-seq Rad21 chromatin occupancy	Raw fastq-reads	Mouse embryonic stem cells F123	GSE153400	10.1038/s41594-020-00539-5
ChIP-seq H3K27ac chromatin occupancy	Raw fastq-reads	Mouse embryonic stem cells F123	GSE153400	10.1038/s41594-020-00539-5
ChIP-seq H3K4me3 chromatin occupancy	Raw fastq-reads	Mouse embryonic stem cells F123	GSE153400	10.1038/s41594-020-00539-5
DNA methylation whole-genome bisulfate sequencing	Raw fastq-reads	Mouse embryonic stem cells F123	GSE119171	10.1038/s41592-019-0502-z
Hi-C	Normalised Hi-C contact frequencies	Mouse embryonic stem cells F123	GSE94452	10.1038/s41594-020-00539-5

### Sheet: Processed publicly available da
Data type	Cell type	Availability	Source data	Reference doi
ATAC peaks	F123 mESC	Suppl Table 9	Raw fastq-reads from GSE119663	10.1371/journal.pcbi.1006982
CTCF peaks	F123 mESC	Suppl Table 9	Raw fastq-reads from GSE153400	10.1038/s41594-020-00539-5
Rad21 peaks	F123 mESC	Suppl Table 9	Raw fastq-reads from GSE153400	10.1038/s41594-020-00539-5
H3K27ac peaks	F123 mESC	Suppl Table 9	Raw fastq-reads from GSE153400	10.1038/s41594-020-00539-5
H3K4me3 peaks	F123 mESC	Suppl Table 9	Raw fastq-reads from GSE153400	10.1038/s41594-020-00539-5
