## Supplementary material for "Extensive folding variability between homologous chromosomes in mammalian cells": SI Tables 1-12: Table5_GO.xlsx

### Sheet: Legend
	Table 5: Gene Ontology results
	Table Legend
	Values for Gene Ontology enrichment in the different gene sets
	Sets are: CAST genes, S129 genes, CAST+S129 genes, EZH2_minus, EZH2_plus, RING1B_minus, RING1B_plus
	EZH2_minus and RING1B_minus sets correspond the the knockout sets for EZH2 and RING1B.
	EZH2_plus and RING1B_plus sets on the other hand correspond to the sets of cells which do contain EZH2 and RING1B respectively.
	Columns		Description
	geneSet		Identifier of the GO term
	description		Description of the GO term
	link		Link to the GO term
	size		Number of genes in the GO term
	overlap		Number of queried genes overlapping GO term genes
	expect		Number of queried genes expected to overlap with GO term genes
	enrichmentRatio		Enrichment ratio
	pValue		P value
	FDR		False discovery rate
	overlapId		ID of the overlapping genes
	database		Database which belongs the GO term
	userId		Name of overlapping genes

### Sheet: CAST_GO
geneSet	description	link	size	overlap	expect	enrichmentRatio	pValue	FDR	overlapId	database	userId
GO:0016627	oxidoreductase activity, acting on the CH-CH group of donors	http://amigo.geneontology.org/amigo/term/GO:0016627	48	12	4.10816	2.92102	0.000550602	0.615382	11363;19044;26378;56357;66948;67442;67680;68002;69772;78925;106529;237926	geneontology_Molecular_Function_noRedundant	Sdhaf4;Acadl;Ppox;Rsad1;Srd5a1;Decr2;Ivd;Bdh2;Sdhb;Retsat;Tecr;Acad8
GO:0016042	lipid catabolic process	http://amigo.geneontology.org/amigo/term/GO:0016042	168	27	14.3785	1.8778	0.000995764	0.615382	11363;11807;11816;11992;12097;13078;14420;15212;17117;18475;18778;20524;22160;51798;52430;56357;56690;64383;66065;66350;69772;70025;74114;78925;104759;211429;231086	geneontology_Biological_Process_noRedundant	Acadl;Apoa2;Twist1;Galc;Pld4;Auh;Srd5a1;Hexb;Amacr;Slc25a17;Cyp1b1;Ivd;Pla2g4b;Bglap2;Pla2g12a;Bdh2;Echdc2;Acot7;Crot;Hadhb;Pla2g1b;Apoe;Sirt2;Ech1;Hsd17b14;Mlycd;Pafah1b2
GO:0031348	negative regulation of defense response	http://amigo.geneontology.org/amigo/term/GO:0031348	96	17	8.21631	2.06905	0.00295107	0.887501	11692;11815;11816;14061;14130;17855;21357;22174;22695;26390;56310;56715;64383;67389;68038;242691;547253	geneontology_Biological_Process_noRedundant	Fcgr2b;Gps2;Tarbp2;Apod;Parp14;Gfer;F2;Tyro3;Mapkbp1;Gpatch3;C1qtnf12;Mvk;Rabgef1;Apoe;Zfp36;Sirt2;Chid1
GO:0061564	axon development	http://amigo.geneontology.org/amigo/term/GO:0061564	254	35	21.739	1.61001	0.00317921	0.887501	11815;11816;12257;12367;12368;12568;12904;13723;14009;16476;17319;17754;17762;18187;18227;18738;18844;19353;20266;20807;22152;26456;27279;30957;93840;140570;170822;214585;217692;223255;226251;230676;231637;270058;320563	geneontology_Biological_Process_noRedundant	Nrp2;Vangl2;Mif;Pitpna;Mapt;Etv1;Sipa1l1;Emb;Stk24;Tspo;Plxnb2;Apod;Tnfrsf12a;Mapk8ip3;Srf;Sema4g;Ablim1;Nr4a2;Map1a;Spg11;Crabp2;Casp6;Usp33;Jun;Szt2;Cdk5;Ssh1;Rac1;Plxna1;Apoe;Scn1b;Casp3;Map1s;Tubb3;Islr2
GO:0003735	structural constituent of ribosome	http://amigo.geneontology.org/amigo/term/GO:0003735	131	21	11.2118	1.87302	0.00359021	0.887501	11837;19921;19935;19944;19981;19989;20055;20068;20103;20115;24030;27367;50529;67097;67212;67941;76808;79044;94064;225215;268449	geneontology_Molecular_Function_noRedundant	Rpl7;Rpl37a;Mrpl55;Rpl23a;Mrpl27;Rpl19;Mrps7;Rps7;Rpl3;Mrps34;Rps10;Rplp0;Rps5;Rps16;Mrps12;Rps17;Mrpl23;Rpl18a;Rps27l;Rsl24d1;Rpl29
GO:0071526	semaphorin-plexin signaling pathway	http://amigo.geneontology.org/amigo/term/GO:0071526	14	5	1.19821	4.17288	0.00471474	0.911103	18187;18844;19353;26456;140570	geneontology_Biological_Process_noRedundant	Nrp2;Plxnb2;Sema4g;Rac1;Plxna1
GO:0001818	negative regulation of cytokine production	http://amigo.geneontology.org/amigo/term/GO:0001818	118	19	10.0992	1.88133	0.00519327	0.911103	11807;11815;12257;14061;14130;14465;16598;19353;19401;19698;22160;22695;26390;56715;66214;68038;70790;79554;242691	geneontology_Biological_Process_noRedundant	Fcgr2b;Apoa2;Rara;Twist1;Rgcc;Ubr5;Tspo;Apod;Gata6;F2;Mapkbp1;Gpatch3;Cptp;Rabgef1;Rac1;Relb;Zfp36;Chid1;Klf2
GO:0006631	fatty acid metabolic process	http://amigo.geneontology.org/amigo/term/GO:0006631	199	28	17.0317	1.64399	0.00589711	0.911103	11363;11807;11992;13078;14726;17117;17319;18484;18778;20249;20524;22160;26378;26394;26897;51798;52430;53322;56357;56690;69772;70025;74114;106529;230796;231086;231326;328035	geneontology_Biological_Process_noRedundant	Acadl;Pam;Apoa2;Mif;Fads6;Twist1;Acot1;Auh;Amacr;Slc25a17;Decr2;Cyp1b1;Scd1;Ivd;Bdh2;Echdc2;Wdtc1;Lypla2;Pdpn;Acot7;Crot;Hadhb;Aasdh;Pla2g1b;Ech1;Nucb2;Tecr;Mlycd
GO:0090662	ATP hydrolysis coupled transmembrane transport	http://amigo.geneontology.org/amigo/term/GO:0090662	21	6	1.79732	3.33831	0.00682992	0.937976	11951;11974;11984;66335;98660;114143	geneontology_Biological_Process_noRedundant	Atp1a2;Atp5g1;Atp6v1c1;Atp6v0c;Atp6v0e;Atp6v0b
GO:0030545	receptor regulator activity	http://amigo.geneontology.org/amigo/term/GO:0030545	132	20	11.2974	1.77031	0.00834813	0.978405	11692;12159;12568;14123;14219;14313;14559;16449;17319;17762;18591;20305;20308;20890;23863;23886;26456;67389;97165;212108	geneontology_Molecular_Function_noRedundant	Ccn2;Mif;Ccl9;Ccl6;Mapt;Fst;Bmp4;Pdgfb;Gfer;Wnt8a;Sema4g;Jag1;C1qtnf12;Cdk5;Fbrs;Hmgb2;Gdf1;Gdf15;Rln3;Dand5

### Sheet: S129_GO
geneSet	description	link	size	overlap	expect	enrichmentRatio	pValue	FDR	overlapId	database	userId
GO:0009897	external side of plasma membrane	http://amigo.geneontology.org/amigo/term/GO:0009897	111	16	5.99028	2.67099	0.000283153	0.187263	11303;12166;12479;12501;13136;14725;14972;16136;16952;17076;20737;21838;21898;26365;209558;215615	geneontology_Cellular_Component_noRedundant	Cd55;Rnpep;Enpp3;Bmpr1a;Igll1;H2-K1;Anxa1;Ly75;Lrp2;Cd1d1;Abca1;Tlr4;Ceacam1;Spn;Thy1;Cd3e
GO:0045177	apical part of cell	http://amigo.geneontology.org/amigo/term/GO:0045177	208	24	11.225	2.13808	0.000338265	0.187263	11746;11931;11973;12349;12520;13136;13511;14725;16952;17829;18671;18759;19165;19330;20520;21838;26365;27060;71601;103733;140494;209558;238328;243328	geneontology_Cellular_Component_noRedundant	Cd55;Atp1b1;Psen2;Enpp3;Slc22a5;Tubg1;Vash1;Rab18;Dsg2;Tcirg1;Anxa1;Lrp2;Car2;Prkci;Muc1;Abcb1a;Slc29a4;Atp6v0a4;Anxa4;Atp6v1e1;Ceacam20;Ceacam1;Cd81;Thy1
GO:0042742	defense response to bacterium	http://amigo.geneontology.org/amigo/term/GO:0042742	74	12	3.99352	3.00487	0.000546867	0.187263	11745;14972;16136;20085;20737;21898;68221;100689;117149;236573;319179;619548	geneontology_Biological_Process_noRedundant	Hist1h2be;Defb42;Igll1;H2-K1;Wfdc15a;Tlr4;Spon2;Anxa3;Gbp9;Rps19;Spn;Tirap
GO:0002764	immune response-regulating signaling pathway	http://amigo.geneontology.org/amigo/term/GO:0002764	154	19	8.31084	2.28617	0.000606028	0.187263	12494;12501;14747;16136;19165;19280;20737;21838;21898;26365;73914;105855;108067;117149;209354;217365;319236;328795;381305	geneontology_Biological_Process_noRedundant	Rc3h1;Psen2;Irak3;Nploc4;Nckap1l;Igll1;Ubash3a;Ptprs;Tlr4;Eif2b3;Cd38;Cmklr1;Eif2b1;Ceacam1;Trim12c;Spn;Tirap;Thy1;Cd3e
GO:1901615	organic hydroxy compound metabolic process	http://amigo.geneontology.org/amigo/term/GO:1901615	233	25	12.5742	1.9882	0.000766563	0.189494	11303;11677;13850;14085;14571;16833;20845;26458;50500;50722;67689;67861;68177;68603;69863;72017;72535;78830;109801;111175;114663;226101;233011;242291;268860	geneontology_Biological_Process_noRedundant	Pecr;Cyb5r1;Ebpl;Ephx2;Abat;Glo1;Impa2;Aldh3b1;Myof;Gpd2;Slc25a12;Slc27a2;Pmvk;Impad1;Ttpa;Aldh1b1;Abca1;Ttc39b;Akr1b3;Akr1b10;Itpkc;Dkkl1;Ldhc;Fah;Star
GO:0002697	regulation of immune effector process	http://amigo.geneontology.org/amigo/term/GO:0002697	187	21	10.0917	2.08091	0.00111322	0.221263	12479;13136;14972;16952;18806;18950;20085;20296;20737;20910;21898;26365;72103;73914;80985;100689;209558;213211;214855;217365;381305	geneontology_Biological_Process_noRedundant	Arid5a;Cd55;Rc3h1;Enpp3;Irak3;Pld2;Ccl2;Nploc4;Pnp;H2-K1;Anxa1;Stxbp1;Trim44;Cd1d1;Tlr4;Spon2;Aplf;Rps19;Ceacam1;Spn;Rnf26
GO:0002253	activation of immune response	http://amigo.geneontology.org/amigo/term/GO:0002253	176	20	9.4981	2.10568	0.00125311	0.221263	12494;12501;13136;14747;16136;19165;19280;20737;21838;21898;26365;73914;105855;108067;117149;209354;217365;319236;328795;381305	geneontology_Biological_Process_noRedundant	Cd55;Rc3h1;Psen2;Irak3;Nploc4;Nckap1l;Igll1;Ubash3a;Ptprs;Tlr4;Eif2b3;Cd38;Cmklr1;Eif2b1;Ceacam1;Trim12c;Spn;Tirap;Thy1;Cd3e
GO:0034109	homotypic cell-cell adhesion	http://amigo.geneontology.org/amigo/term/GO:0034109	33	7	1.78089	3.93061	0.00159991	0.247185	13511;16480;20910;26365;109620;268860;328795	geneontology_Biological_Process_noRedundant	Jup;Dsp;Abat;Ubash3a;Dsg2;Stxbp1;Ceacam1
GO:0008307	structural constituent of muscle	http://amigo.geneontology.org/amigo/term/GO:0008307	11	4	0.593631	6.73819	0.00203957	0.257106	17904;17907;98733;233335	geneontology_Molecular_Function_noRedundant	Obsl1;Myl6;Synm;Mylpf
GO:0005543	phospholipid binding	http://amigo.geneontology.org/amigo/term/GO:0005543	250	25	13.4916	1.853	0.00208015	0.257106	11745;11746;14719;16952;18759;18806;18951;21838;22361;23943;26565;50500;54153;66616;67804;69482;71795;71801;74015;78618;117149;216991;226101;235283;272636	geneontology_Molecular_Function_noRedundant	Vnn1;Esyt1;Pld2;Adap2;Pitpnc1;Pla2g10;Sept5;Acap2;Snx9;Snx2;Anxa1;Myof;Nup35;Prkci;Plekhf2;Ttpa;Anxa3;Rasa4;Anxa4;Fcho1;Got2;Tirap;Gramd1b;Thy1;Esyt3

### Sheet: CAST+S129
geneSet	description	link	size	overlap	expect	enrichmentRatio	pValue	FDR	overlapId	database	userId
GO:0009897	external side of plasma membrane	http://amigo.geneontology.org/amigo/term/GO:0009897	104	32	14.7944	2.16298	1.08476e-05	0.0134076	11303;11816;12166;12479;12501;12519;12773;12982;13136;14061;14130;14725;14726;14972;16136;16188;16952;17076;20737;21838;21898;22362;26365;56457;74144;76509;77777;84004;93675;209558;215615;230857	geneontology_Cellular_Component_noRedundant	Fcgr2b;F2;Ece1;Pdpn;Clec2i;Clptm1;Apoe;Robo4;Mcam;Plet1;Ccr4;Ulbp1;Il3ra;Vpreb1;Cd80;Csf2ra;Cd55;Rnpep;Ly75;Lrp2;Cd1d1;Abca1;Tlr4;Ceacam1;Spn;Thy1;Cd3e;Enpp3;Bmpr1a;Igll1;H2-K1;Anxa1
GO:0003735	structural constituent of ribosome	http://amigo.geneontology.org/amigo/term/GO:0003735	130	36	18.493	1.94668	4.14229e-05	0.0255994	11837;16898;19921;19935;19943;19944;19981;19989;20054;20055;20068;20084;20085;20103;20115;24030;27367;27370;50529;57808;65111;66223;66258;66480;67025;67097;67212;67941;68052;76808;76846;79044;94064;225215;238217;268449	geneontology_Molecular_Function_noRedundant	Rpl7;Rpl37a;Rplp0;Rps5;Rps16;Mrps12;Rps17;Mrpl23;Rpl18a;Rps27l;Rsl24d1;Rpl29;Mrpl55;Rpl23a;Mrpl27;Rpl19;Mrps7;Rps7;Rpl3;Mrps34;Rps10;Dap3;Rpl11;Mrps17;Mrpl35;Rps9;Rpl28;Rps19;Rps13;Rps15;Rps26;Rpl10l;Rpl15;Rpl35a;Rps2;Rps18;;;;;;;
GO:0042742	defense response to bacterium	http://amigo.geneontology.org/amigo/term/GO:0042742	62	21	8.81973	2.38103	7.46956e-05	0.0307746	11745;14061;14109;14191;14972;16136;18778;20085;20249;20737;21898;26390;64383;68221;71648;97165;100689;117149;236573;319179;619548	geneontology_Biological_Process_noRedundant	Optn;F2;Mapkbp1;Fgr;Pla2g1b;Sirt2;Hmgb2;Fau;Scd1;Wfdc15a;Tlr4;Spon2;Anxa3;Gbp9;Rps19;Spn;Tirap;Hist1h2be;Defb42;Igll1;H2-K1
GO:0016627	oxidoreductase activity acting on the CH-CH group of donors	http://amigo.geneontology.org/amigo/term/GO:0016627	47	17	6.68592	2.54266	0.000143178	0.0442422	11363;19044;26378;56357;66925;66948;67442;67460;67680;68002;69772;71755;78925;80911;106529;111175;237926	geneontology_Molecular_Function_noRedundant	Sdhaf4;Acadl;Ppox;Ivd;Bdh2;Sdhb;Retsat;Tecr;Acad8;Rsad1;Srd5a1;Decr2;Pecr;Decr1;Acox3;Dhdh;Sdhd
GO:0030545	receptor regulator activity	http://amigo.geneontology.org/amigo/term/GO:0030545	111	30	15.7902	1.89992	0.00028149	0.0695844	11692;12159;12568;14123;14219;14313;14559;14561;16449;16976;17319;17762;18591;20296;20305;20308;20890;21944;22044;22339;23863;23886;26456;29877;50722;67389;97165;212108;619441;624219	geneontology_Molecular_Function_noRedundant	Jag1;C1qtnf12;Cdk5;Fbrs;Hmgb2;Gdf1;Gdf15;Rln3;Dand5;Ccn2;Mif;Ccl9;Ccl6;Mapt;Fst;Bmp4;Pdgfb;Gfer;Wnt8a;Sema4g;Lrpap1;Trh;Dkkl1;Hdgfl3;Angptl8;Gdf11;Tnfsfm13;Tnfsf12;Ccl2;Vegfa
GO:0006720	isoprenoid metabolic process	http://amigo.geneontology.org/amigo/term/GO:0006720	38	14	5.40564	2.58989	0.000440182	0.0906776	12903;12904;13078;14593;16922;17117;17855;19659;20845;67442;67861;68603;110196;111175	geneontology_Biological_Process_noRedundant	Crabp2;Fdps;Mvk;Retsat;Rbp1;Ggps1;Amacr;Cyp1b1;Pecr;Phyh;Pmvk;Akr1b10;Star;Crabp1
GO:0016042	lipid catabolic process	http://amigo.geneontology.org/amigo/term/GO:0016042	159	38	22.6183	1.68005	0.00070233	0.111743	11363;11807;11816;11992;12097;12903;13078;14420;15212;16922;17117;18475;18778;18806;20524;22160;26458;26565;51798;52430;56357;56690;64383;66065;66350;66841;67460;69772;70025;74114;78925;80911;94184;104759;114664;211429;231086;320204	geneontology_Biological_Process_noRedundant	Acadl;Apoa2;Ivd;Pla2g4b;Bglap2;Pla2g12a;Bdh2;Echdc2;Acot7;Crot;Hadhb;Pla2g1b;Apoe;Sirt2;Ech1;Hsd17b14;Mlycd;Pafah1b2;Twist1;Galc;Pld4;Auh;Srd5a1;Hexb;Amacr;Slc25a17;Cyp1b1;Phyh;Slc27a2;Etfdh;Decr1;Acox3;Hsd17b11;Etfbkmt;Crabp1;Pld2;Pla2g10;Pdxdc1
GO:0002697	regulation of immune effector process	http://amigo.geneontology.org/amigo/term/GO:0002697	181	42	25.7479	1.6312	0.000723254	0.111743	11692;11807;12479;13136;13482;14130;14191;14972;15013;15481;16952;17319;17350;18806;18950;19294;19401;20085;20296;20737;20910;21357;21898;26365;56532;56715;71890;72103;73914;77777;80985;100689;209558;213211;214855;217365;242691;242700;320795;379043;381305;383619	geneontology_Biological_Process_noRedundant	Fcgr2b;Apoa2;Aim2;Dpp4;Fgr;Gpatch3;Ifnlr1;Mad2l2;Rabgef1;Nectin2;Pkn1;Hspa8;Mlh1;Ulbp1;Raet1e;Mif;Rara;Ripk3;Tarbp2;Gfer;H2-Q2;Arid5a;Cd55;Rc3h1;Stxbp1;Trim44;Cd1d1;Tlr4;Spon2;Aplf;Rps19;Ceacam1;Spn;Rnf26;Enpp3;Irak3;Pld2;Ccl2;Nploc4;Pnp;H2-K1;Anxa1
GO:0005840	ribosome	http://amigo.geneontology.org/amigo/term/GO:0005840	201	45	28.593	1.57381	0.00106274	0.139909	11815;11837;12330;14109;16898;19921;19935;19943;19944;19981;19989;20054;20055;20068;20084;20085;20103;20115;24030;27367;27370;28028;50529;57808;65111;66077;66128;66223;66258;66480;67025;67097;67212;67941;68052;70316;76808;76846;79044;94064;97243;225215;238217;239555;268449	geneontology_Cellular_Component_noRedundant	Rpl7;Rpl37a;Aurkaip1;Naa11;Rplp0;Rps5;Rps16;Mrps12;Rps17;Mrpl23;Rpl18a;Rps27l;Rsl24d1;Rpl29;Mrpl55;Rpl23a;Mrpl27;Rpl19;Mrps7;Rps7;Mrps36;Rpl3;Mief1;Apod;Mrps34;Rps10;Fau;Dap3;Mrpl50;Rpl11;Mrps17;Mrpl35;Rps9;Rpl28;Rps19;Rps13;Ndufab1;Rps15;Rps26;Canx;Rpl10l;Rpl15;Rpl35a;Rps2;Rps18
GO:0031348	negative regulation of defense response	http://amigo.geneontology.org/amigo/term/GO:0031348	94	25	13.3718	1.8696	0.00113195	0.139909	11692;11815;11816;14061;14130;17855;19645;20085;20737;21357;22174;22695;26365;26390;56310;56715;64383;67389;68038;73914;209558;213211;217365;242691;547253	geneontology_Biological_Process_noRedundant	Fcgr2b;F2;Tyro3;Mapkbp1;Gpatch3;C1qtnf12;Mvk;Rabgef1;Apoe;Zfp36;Sirt2;Chid1;Gps2;Tarbp2;Apod;Parp14;Gfer;Rps19;Ceacam1;Spn;Rnf26;Enpp3;Irak3;Nploc4;Rb1;

### Sheet: EZH2_minus
geneSet	description	link	size	overlap	expect	enrichmentRatio	pValue	FDR	overlapId	database	userId
GO:0005201	extracellular matrix structural constituent	http://amigo.geneontology.org/amigo/term/GO:0005201	13	9	1.29092	6.97178	3.97612e-07	0.000391648	12822;12827;14268;15530;16772;16777;17304;20692;76737	geneontology_Molecular_Function_noRedundant	Fn1;Col18a1;Sparc;Lamb1;Creld2;Lama1;Hspg2;Mfge8;Col4a2
GO:0000323	lytic vacuole	http://amigo.geneontology.org/amigo/term/GO:0000323	49	16	4.86577	3.28828	8.55483e-06	0.00296945	11898;12091;12306;12492;12751;13030;13032;13033;14387;15212;16004;16563;16783;66881;67963;72124	geneontology_Cellular_Component_noRedundant	Gaa;Npc2;Hexb;Kif2a;Ctsb;Igf2r;Seh1l;Ass1;Scarb2;Pcyox1;Ctsc;Tpp1;Ctsd;Lamp1;Anxa2;Glb1
GO:0031490	chromatin DNA binding	http://amigo.geneontology.org/amigo/term/GO:0031490	25	11	2.48253	4.43095	9.044e-06	0.00296945	14957;15078;15182;15331;21969;26914;50708;50709;56702;80838;108829	geneontology_Molecular_Function_noRedundant	H3f3a;Hdac2;Jmjd1c;Hist1h1b;Hist1h1d;Hist1h1e;Hist1h1c;Hist1h1a;H2afy;Top1;Hmgn2
GO:0031491	nucleosome binding	http://amigo.geneontology.org/amigo/term/GO:0031491	14	8	1.39022	5.75449	1.4662e-05	0.00361051	14957;15078;15331;26914;50708;50709;56702;80838	geneontology_Molecular_Function_noRedundant	H3f3a;Hist1h1b;Hist1h1d;Hist1h1e;Hist1h1c;Hist1h1a;H2afy;Hmgn2
GO:0031012	extracellular matrix	http://amigo.geneontology.org/amigo/term/GO:0031012	52	16	5.16367	3.09857	2.01617e-05	0.00397186	12306;12406;12822;12827;13030;13032;13033;14268;14873;15530;16333;16772;16777;17304;20692;100034361	geneontology_Cellular_Component_noRedundant	Fn1;Col18a1;Sparc;Lamb1;Ctsb;Lama1;Gsto1;Ins1;Mfap1b;Hspg2;Mfge8;Ctsc;Serpinh1;Ctsd;Col4a2;Anxa2
GO:0044815	DNA packaging complex	http://amigo.geneontology.org/amigo/term/GO:0044815	17	8	1.68812	4.73899	9.1046e-05	0.0149467	14957;15078;26914;50708;50709;56702;74022;80838	geneontology_Cellular_Component_noRedundant	H3f3a;Hist1h1b;Hist1h1d;Hist1h1e;Hist1h1c;Hist1h1a;H2afy;Glyr1
GO:0018205	peptidyl-lysine modification	http://amigo.geneontology.org/amigo/term/GO:0018205	71	18	7.0504	2.55305	0.000109434	0.0153989	14957;15182;16905;18984;26432;26914;50708;50709;54473;56702;68133;68917;73046;102115;110147;140858;213464;269424	geneontology_Biological_Process_noRedundant	Rbbp5;Hdac2;Dohh;Glrx5;Hist1h1b;Hist1h1d;Hist1h1e;Hist1h1c;H2afy;Ehmt2;Wdr5;Jade1;Lmna;Hint2;Por;Tollip;Gcsh;Plod2
GO:0010639	negative regulation of organelle organization	http://amigo.geneontology.org/amigo/term/GO:0010639	83	19	8.24202	2.30526	0.000303714	0.0373948	11799;14775;14957;15078;16905;17120;20877;21973;26914;50708;50709;52538;56275;56702;63985;74143;80838;110147;100502766	geneontology_Biological_Process_noRedundant	H3f3a;Aurkb;Top2a;Birc5;Hist1h1b;Hist1h1d;Hist1h1e;Hist1h1c;Hist1h1a;H2afy;Gmfb;Opa1;Kifc1;Ehmt2;Acaa2;Rbm14;Lmna;Mad1l1;Gpx1
GO:0005759	mitochondrial matrix	http://amigo.geneontology.org/amigo/term/GO:0005759	114	23	11.3204	2.03174	0.000513706	0.0562223	11669;18242;22333;52538;53895;56357;56451;66072;66399;69527;69617;73046;74600;83945;94061;99045;110826;121022;231086;231413;233870;270076;353242	geneontology_Cellular_Component_noRedundant	Mrps9;Tsfm;Vdac1;Glrx5;Pitrm1;Dnaja3;Mrps6;Clpp;Acaa2;Mrpl21;Sdhaf2;Ivd;Mrps26;Mrpl47;Hadhb;Grsf1;Mrpl1;Aldh2;Suclg1;Etfb;Tufm;Oat;Gcdh
GO:0030258	lipid modification	http://amigo.geneontology.org/amigo/term/GO:0030258	27	9	2.68114	3.35678	0.000749341	0.0738101	18984;26416;52430;52538;56185;56357;110826;231086;270076	geneontology_Biological_Process_noRedundant	Mapk14;Acaa2;Ivd;Hao2;Echdc2;Hadhb;Por;Etfb;Gcdh

### Sheet: EZH2_plus
geneSet	description	link	size	overlap	expect	enrichmentRatio	pValue	FDR	overlapId	database	userId
GO:0015711	organic anion transport	http://amigo.geneontology.org/amigo/term/GO:0015711	31	10	2.13473	4.68443	2.2063e-05	0.021732	12934;13723;16952;18738;20501;20525;20539;56305;65106;74205	geneontology_Biological_Process_noRedundant	Acsl3;Pitpna;Emb;Dpysl2;Anxa1;Slc16a1;Slc2a1;Pitpnb;Arl6ip5;Slc7a5
GO:0060537	muscle tissue development	http://amigo.geneontology.org/amigo/term/GO:0060537	52	12	3.58084	3.35117	0.000133336	0.0656681	12301;12387;12848;13511;14225;19084;26443;56449;71999;93760;110196;268697	geneontology_Biological_Process_noRedundant	Cacybp;Prkar1a;Psma6;Ccnb1;Dsg2;Cops2;Fkbp1a;Fdps;Arid1a;Ybx3;Fbxo22;Ctnnb1
GO:0015849	organic acid transport	http://amigo.geneontology.org/amigo/term/GO:0015849	24	7	1.65269	4.23551	0.000809417	0.175197	12934;13723;16952;20501;20539;65106;74205	geneontology_Biological_Process_noRedundant	Acsl3;Emb;Dpysl2;Anxa1;Slc16a1;Arl6ip5;Slc7a5
GO:0070661	leukocyte proliferation	http://amigo.geneontology.org/amigo/term/GO:0070661	24	7	1.65269	4.23551	0.000809417	0.175197	12028;12387;14225;16952;19084;22042;66824	geneontology_Biological_Process_noRedundant	Prkar1a;Tfrc;Anxa1;Fkbp1a;Bax;Pycard;Ctnnb1
GO:0035690	cellular response to drug	http://amigo.geneontology.org/amigo/term/GO:0035690	63	12	4.33832	2.76605	0.000889325	0.175197	12387;13163;13685;16210;16952;21853;22042;26417;56426;57320;66810;231327	geneontology_Biological_Process_noRedundant	Timeless;Tfrc;Daxx;Impact;Rbm22;Anxa1;Pdcd10;Park7;Ppat;Mapk3;Eif4ebp1;Ctnnb1
GO:0048771	tissue remodeling	http://amigo.geneontology.org/amigo/term/GO:0048771	9	4	0.61976	6.45411	0.00206735	0.33939	12028;12387;16952;22042	geneontology_Biological_Process_noRedundant	Tfrc;Anxa1;Bax;Ctnnb1
GO:0042110	T cell activation	http://amigo.geneontology.org/amigo/term/GO:0042110	37	8	2.5479	3.13984	0.00288517	0.405985	12028;12387;14225;16952;19084;22042;66824;223601	geneontology_Biological_Process_noRedundant	Prkar1a;Fam49b;Tfrc;Anxa1;Fkbp1a;Bax;Pycard;Ctnnb1
GO:0104004	cellular response to environmental stimulus	http://amigo.geneontology.org/amigo/term/GO:0104004	48	9	3.30539	2.72283	0.00444928	0.522716	12028;12387;12798;16210;18971;20525;26417;56449;72931	geneontology_Biological_Process_noRedundant	Cnn2;Impact;Swi5;Slc2a1;Ybx3;Pold1;Bax;Mapk3;Ctnnb1
GO:0007517	muscle organ development	http://amigo.geneontology.org/amigo/term/GO:0007517	41	8	2.82335	2.83351	0.00564483	0.522716	12387;12848;14225;26443;56449;71999;110196;268697	geneontology_Biological_Process_noRedundant	Psma6;Ccnb1;Cops2;Fkbp1a;Fdps;Ybx3;Fbxo22;Ctnnb1
GO:0016323	basolateral plasma membrane	http://amigo.geneontology.org/amigo/term/GO:0016323	25	6	1.72156	3.48522	0.00568284	0.522716	12387;16952;17075;20525;22042;63959	geneontology_Cellular_Component_noRedundant	Tfrc;Slc29a1;Epcam;Anxa1;Slc2a1;Ctnnb1

### Sheet: RING1B_minus
geneSet	description	link	size	overlap	expect	enrichmentRatio	pValue	FDR	overlapId	database	userId
GO:0005201	extracellular matrix structural constituent	http://amigo.geneontology.org/amigo/term/GO:0005201	9	6	1.00396	5.97636	0.000110136	0.0412887	15530;16772;16776;16777;17304;18073	geneontology_Molecular_Function_noRedundant	Lamb1;Nid1;Lama1;Lama5;Hspg2;Mfge8
GO:0043588	skin development	http://amigo.geneontology.org/amigo/term/GO:0043588	20	9	2.23101	4.03404	0.000119562	0.0412887	15182;16403;16480;16776;19156;26914;29876;55948;286940	geneontology_Biological_Process_noRedundant	Hdac2;Psap;Jup;H2afy;Flnb;Itga6;Lama5;Sfn;Clic4
GO:0031012	extracellular matrix	http://amigo.geneontology.org/amigo/term/GO:0031012	34	12	3.79272	3.16395	0.000146935	0.0412887	11647;14873;15530;16403;16772;16776;16777;17304;18073;23837;26433;56348	geneontology_Cellular_Component_noRedundant	Lamb1;Nid1;Lama1;Gsto1;Itga6;Hsd17b12;Lama5;Hspg2;Alpl;Plod3;Mfge8;Cfdp1
GO:0044815	DNA packaging complex	http://amigo.geneontology.org/amigo/term/GO:0044815	14	7	1.56171	4.48227	0.000325561	0.0686119	15078;15270;26914;74022;77605;319168;319184	geneontology_Cellular_Component_noRedundant	H3f3a;H2afv;Hist1h2ah;Hist1h2bk;H2afy;Glyr1;H2afx
GO:0008544	epidermis development	http://amigo.geneontology.org/amigo/term/GO:0008544	19	8	2.11946	3.77454	0.00051219	0.0863552	15182;16776;19156;26433;26914;29876;55948;286940	geneontology_Biological_Process_noRedundant	Hdac2;Psap;H2afy;Flnb;Lama5;Sfn;Clic4;Plod3
GO:0032993	protein-DNA complex	http://amigo.geneontology.org/amigo/term/GO:0032993	30	10	3.34652	2.98818	0.000915399	0.126689	15078;15270;16480;26914;52615;71702;74022;77605;319168;319184	geneontology_Cellular_Component_noRedundant	H3f3a;H2afv;Suz12;Jup;Hist1h2ah;Hist1h2bk;H2afy;Glyr1;Cdc5l;H2afx
GO:0000793	condensed chromosome	http://amigo.geneontology.org/amigo/term/GO:0000793	41	12	4.57358	2.62377	0.00105198	0.126689	12237;13018;15270;20877;21973;23825;23837;26914;51869;54427;67949;69912	geneontology_Cellular_Component_noRedundant	Nifk;Nup43;Dnmt3l;Aurkb;Top2a;H2afy;Banf1;Rif1;Bub3;Ctcf;Cfdp1;H2afx
GO:0070085	glycosylation	http://amigo.geneontology.org/amigo/term/GO:0070085	9	5	1.00396	4.9803	0.00140196	0.147731	13200;20014;26433;103963;110911	geneontology_Biological_Process_noRedundant	Cds2;Rpn2;Ddost;Plod3;Rpn1
GO:0042476	odontogenesis	http://amigo.geneontology.org/amigo/term/GO:0042476	10	5	1.11551	4.48227	0.00255378	0.239204	11647;15182;16403;16776;16777	geneontology_Biological_Process_noRedundant	Hdac2;Lamb1;Itga6;Lama5;Alpl
GO:0005791	rough endoplasmic reticulum	http://amigo.geneontology.org/amigo/term/GO:0005791	20	7	2.23101	3.13759	0.00411271	0.346701	12330;16976;20014;26433;67398;103963;216197	geneontology_Cellular_Component_noRedundant	Ckap4;Canx;Rpn2;Lrpap1;Plod3;Rpn1;Srpr

### Sheet: RING1B_plus
geneSet	description	link	size	overlap	expect	enrichmentRatio	pValue	FDR	overlapId	database	userId
GO:0003735	structural constituent of ribosome	http://amigo.geneontology.org/amigo/term/GO:0003735	64	21	6.12658	3.42769	9.4806e-08	7.99215e-05	16898;19899;19921;19934;19941;19943;19946;19988;19989;20055;20085;26451;26961;27207;57808;66489;67115;68028;68193;76846;114641	geneontology_Molecular_Function_noRedundant	Rpl7;Rpl31;Rpl26;Rpl19;Rpl30;Rpl8;Rpl35a;Rpl24;Rps2;Rpl35;Rpl22l1;Rpl22;Rpl6;Rps9;Rpl28;Rps19;Rps16;Rps11;Rpl18;Rpl27a;Rpl14
GO:0005840	ribosome	http://amigo.geneontology.org/amigo/term/GO:0005840	85	23	8.13687	2.82664	1.14816e-06	0.000483951	16898;19899;19921;19934;19941;19943;19946;19988;19989;20055;20085;20935;26451;26961;27176;27207;57808;66489;67115;68028;68193;76846;114641	geneontology_Cellular_Component_noRedundant	Rpl7;Rpl31;Rpl26;Rpl19;Rpl30;Rpl8;Rpl35a;Rpl24;Rps2;Surf6;Rpl7a;Rpl35;Rpl22l1;Rpl22;Rpl6;Rps9;Rpl28;Rps19;Rps16;Rps11;Rpl18;Rpl27a;Rpl14
GO:0044445	cytosolic part	http://amigo.geneontology.org/amigo/term/GO:0044445	100	24	9.57278	2.50711	6.92059e-06	0.00194469	16898;19899;19921;19934;19941;19943;19946;19988;19989;20055;20085;20935;23988;26451;26961;27176;27207;57808;66489;67115;68028;68193;76846;114641	geneontology_Cellular_Component_noRedundant	Rpl7;Rpl31;Rpl26;Rpl19;Rpl30;Rpl8;Rpl35a;Rpl24;Rps2;Surf6;Rpl7a;Rpl35;Rpl22l1;Rpl22;Rpl6;Rps9;Rpl28;Rps19;Rps16;Rps11;Rpl18;Rpl27a;Pin1;Rpl14
GO:0022613	ribonucleoprotein complex biogenesis	http://amigo.geneontology.org/amigo/term/GO:0022613	171	31	16.3695	1.89377	0.000125844	0.0265216	16898;18432;18572;19941;19988;19989;20055;20085;20935;27176;27374;53414;55944;55989;56200;57808;57837;66254;66409;66489;67115;67134;67239;68193;68219;69237;72462;75416;75751;93759;109075	geneontology_Biological_Process_noRedundant	Rpl7;Nop58;Rpf2;Ddx21;Sirt1;Rpl26;Mybbp1a;Eral1;Gtpbp4;Dimt1;Prmt5;Ipo4;Exosc4;Eif3d;Rsl1d1;Rpl35a;Rpl24;Rps2;Rrp1b;Bysl;Pdcd11;Surf6;Rpl7a;Rpl35;Nop56;Nop14;Rpl6;Rps19;Rps16;Nudt21;Rpl14
GO:0034660	ncRNA metabolic process	http://amigo.geneontology.org/amigo/term/GO:0034660	117	23	11.2002	2.05354	0.000334431	0.0547977	18572;19941;19989;20055;20085;22321;27176;53414;56200;57808;66254;66409;66489;67115;67239;68626;69237;72462;75416;83701;93759;109075;353172	geneontology_Biological_Process_noRedundant	Rpl7;Rpf2;Ddx21;Sirt1;Elac2;Rpl26;Gtpbp4;Dimt1;Exosc4;Rsl1d1;Rpl35a;Rrp1b;Vars;Bysl;Pdcd11;Rpl7a;Rpl35;Nop14;Srrt;Gars;Rps19;Rps16;Rpl14
GO:0005844	polysome	http://amigo.geneontology.org/amigo/term/GO:0005844	37	11	3.54193	3.10565	0.000390019	0.0547977	19899;19921;19946;19988;19989;26961;27176;68193;70248;73158;114641	geneontology_Cellular_Component_noRedundant	Rpl7;Rpl31;Dazap1;Larp1;Rpl19;Rpl30;Rpl8;Rpl24;Rpl7a;Rpl6;Rpl18
GO:0019843	rRNA binding	http://amigo.geneontology.org/amigo/term/GO:0019843	33	9	3.15902	2.84899	0.0026657	0.321026	19921;19988;19989;26961;27207;56200;57837;67239;76846	geneontology_Molecular_Function_noRedundant	Rpl7;Rpf2;Ddx21;Eral1;Rpl19;Rpl8;Rpl6;Rps9;Rps11
GO:0043087	regulation of GTPase activity	http://amigo.geneontology.org/amigo/term/GO:0043087	28	8	2.68038	2.98465	0.00336808	0.321889	12929;18141;23988;27054;66687;72462;108903;233489	geneontology_Biological_Process_noRedundant	Tbc1d15;Tbcd;Nup50;Crkl;Rrp1b;Sec23b;Picalm;Pin1
GO:0002181	cytoplasmic translation	http://amigo.geneontology.org/amigo/term/GO:0002181	47	11	4.49921	2.44487	0.00343654	0.321889	16898;19899;19921;19941;19946;19988;26961;55944;57808;68193;114641	geneontology_Biological_Process_noRedundant	Rpl31;Rpl26;Rpl19;Rpl30;Rpl8;Eif3d;Rpl35a;Rpl24;Rps2;Rpl6;Rpl18
GO:0071887	leukocyte apoptotic process	http://amigo.geneontology.org/amigo/term/GO:0071887	9	4	0.861551	4.64279	0.00688951	0.560134	12028;12929;83945;93759	geneontology_Biological_Process_noRedundant	Sirt1;Dnaja3;Crkl;Bax
