## Supplementary material for "Extensive folding variability between homologous chromosomes in mammalian cells": SI Tables 1-12: Table11_Number_of_Nps_produced_and_that_passed_QC.xlsx

### Sheet: Legend
Table 11. GAM datasets produced. GAM data was produced from two biological replicates.
Table lists the total number of nuclear profiles (NPs) produced and final number that passed quality control and were used to construct the GAM dataset used in all subsequent analyses.

### Sheet: Summary
Dataset name	1NP-R1	3NP-R1	3NP-R2
Replicate number	Replicate 1	Replicate 1	Replicate 2
Samples collected	1281	590	322
Cross-contaminated	22	1	0
Samples passed QC	1122	549	314
Number of NPs in Final dataset	1122	1647	942
Total number of NPs	3711
