## Supplementary material for "Extensive folding variability between homologous chromosomes in mammalian cells": SI Tables 1-12: Table12_1NP_GAM_sample_assignment_in_the_in_silico_3NP_GAM_dataset.xlsx

### Sheet: Legend
Table 12 The combination of 1NP GAM samples into in silico 3NP GAM samples
InSilico Sample Name	Name of InSilico 3NP samples in final segregation tables
First 1NP sample	Sample ID for the first sample in the in silico 3NP
Second 1NP sample	Sample ID for the second sample in the in silico 3NP
Third 1NP sample	Sample ID for the third sample in the in silico 3NP

### Sheet: InSilico 3NPs
InSilico Sample Name	First 1NP sample	Second 1NP sample	Third 1NP sample
Mixed1NPs_3	f123_1NP_GAM180410_A08_1_S57_R1_001	f123_1NP_GAM180116_E09_2_S165_R1_001	f123_1NP_GAM180812_F10_1_S78_R1_001
Mixed1NPs_6	f123_1NP_GAM171130_F01_1_S6_R1_001	f123_1NP_GAM180223_D01_1_S4_R1_001	f123_1NP_GAM171130_F04_1_S30_R1_001
Mixed1NPs_9	f123_1NP_GAM171130_A09_1_S65_R1_001	f123_1NP_GAM180511_B04_2_S122_R1_001	f123_1NP_GAM180914_F05_1_S38_R1_001
Mixed1NPs_12	f123_1NP_GAM180812_A05_2_S129_R1_001	f123_1NP_GAM180914_C09_1_S67_R1_001	f123_1NP_GAM180812_C10_2_S171_R1_001
Mixed1NPs_15	f123_1NP_GAM180812_G06_1_S47_R1_001	f123_1NP_GAM180410_A05_1_S33_R1_001	f123_1NP_GAM180117_D07_2_S148_R1_001
Mixed1NPs_18	f123_1NP_GAM180511_B10_1_S74_R1_001	f123_1NP_GAM180223_E09_1_S69_R1_001	f123_1NP_GAM180812_D11_1_S84_R1_001
Mixed1NPs_21	f123_1NP_GAM180426_G10_1_S79_R1_001	f123_1NP_GAM180117_A04_2_S121_R1_001	f123_1NP_GAM180410_F12_1_S94_R1_001
Mixed1NPs_24	f123_1NP_GAM180812_G07_1_S55_R1_001	f123_1NP_GAM180914_H12_1_S96_R1_001	f123_1NP_GAM171130_A05_1_S33_R1_001
Mixed1NPs_27	f123_1NP_GAM180426_C07_1_S51_R1_001	f123_1NP_GAM180511_G05_2_S135_R1_001	f123_1NP_GAM171130_E03_1_S21_R1_001
Mixed1NPs_30	f123_1NP_GAM171024_B01_1_S2_R1_001	f123_1NP_GAM180914_F07_1_S54_R1_001	f123_1NP_GAM180914_C11_1_S83_R1_001
Mixed1NPs_33	f123_1NP_GAM180812_E07_2_S149_R1_001	f123_1NP_GAM180716_G05_2_S135_R1_001	f123_1NP_GAM180511_A11_1_S81_R1_001
Mixed1NPs_36	f123_1NP_GAM180511_E08_2_S157_R1_001	f123_1NP_GAM171130_C06_1_S43_R1_001	f123_1NP_GAM171130_D09_1_S68_R1_001
Mixed1NPs_39	f123_1NP_GAM171130_D06_1_S44_R1_001	f123_1NP_GAM180812_F07_1_S54_R1_001	f123_1NP_GAM180426_C09_1_S67_R1_001
Mixed1NPs_42	f123_1NP_GAM180223_F03_1_S22_R1_001	f123_1NP_GAM180117_B07_2_S146_R1_001	f123_1NP_GAM180914_H01_1_S8_R1_001
Mixed1NPs_45	f123_1NP_GAM180410_G07_2_S151_R1_001	f123_1NP_GAM180207_H08_1_S64_R1_001	f123_1NP_GAM180812_B04_2_S122_R1_001
Mixed1NPs_48	f123_1NP_GAM180812_E01_2_S101_R1_001	f123_1NP_GAM180116_A11_1_S81_R1_001	f123_1NP_GAM180116_H05_2_S136_R1_001
Mixed1NPs_51	f123_1NP_GAM180223_B03_1_S18_R1_001	f123_1NP_GAM180410_F08_1_S62_R1_001	f123_1NP_GAM180511_G11_2_S183_R1_001
Mixed1NPs_54	f123_1NP_GAM180207_G01_1_S7_R1_001	f123_1NP_GAM180914_H11_1_S88_R1_001	f123_1NP_GAM180123_B04_2_S122_R1_001
Mixed1NPs_57	f123_1NP_GAM180123_E05_2_S133_R1_001	f123_1NP_GAM180716_E12_2_S189_R1_001	f123_1NP_GAM180426_A11_1_S81_R1_001
Mixed1NPs_60	f123_1NP_GAM180207_F11_1_S86_R1_001	f123_1NP_GAM180914_C10_1_S75_R1_001	f123_1NP_GAM180812_B09_2_S162_R1_001
Mixed1NPs_63	f123_1NP_GAM180116_H10_2_S176_R1_001	f123_1NP_GAM180223_H09_2_S168_R1_001	f123_1NP_GAM180914_D02_1_S12_R1_001
Mixed1NPs_66	f123_1NP_GAM180223_F03_2_S118_R1_001	f123_1NP_GAM180410_H12_1_S96_R1_001	f123_1NP_GAM180116_E11_2_S181_R1_001
Mixed1NPs_69	f123_1NP_GAM180318_H09_1_S72_R1_001	f123_1NP_GAM180123_F12_2_S190_R1_001	f123_1NP_GAM180426_C11_1_S83_R1_001
Mixed1NPs_72	f123_1NP_GAM180410_H02_2_S112_R1_001	f123_1NP_GAM180812_B01_2_S98_R1_001	f123_1NP_GAM180914_A11_1_S81_R1_001
Mixed1NPs_75	f123_1NP_GAM180223_B09_2_S162_R1_001	f123_1NP_GAM180914_C08_1_S59_R1_001	f123_1NP_GAM180410_A12_1_S89_R1_001
Mixed1NPs_78	f123_1NP_GAM180812_C04_2_S123_R1_001	f123_1NP_GAM171130_A10_1_S73_R1_001	f123_1NP_GAM180426_F11_1_S86_R1_001
Mixed1NPs_81	f123_1NP_GAM180812_G05_1_S39_R1_001	f123_1NP_GAM180511_F09_2_S166_R1_001	f123_1NP_GAM180207_D05_1_S36_R1_001
Mixed1NPs_84	f123_1NP_GAM180812_E02_1_S13_R1_001	f123_1NP_GAM180410_D07_2_S148_R1_001	f123_1NP_GAM180914_A01_1_S1_R1_001
Mixed1NPs_87	f123_1NP_GAM180123_A04_2_S121_R1_001	f123_1NP_GAM171130_G04_1_S31_R1_001	f123_1NP_GAM180716_D11_2_S180_R1_001
Mixed1NPs_90	f123_1NP_GAM180812_G06_2_S143_R1_001	f123_1NP_GAM180716_E06_1_S45_R1_001	f123_1NP_GAM171130_G10_1_S79_R1_001
Mixed1NPs_93	f123_1NP_GAM180116_H04_2_S128_R1_001	f123_1NP_GAM180426_G12_1_S95_R1_001	f123_1NP_GAM180123_B11_2_S178_R1_001
Mixed1NPs_96	f123_1NP_GAM180123_E03_2_S117_R1_001	f123_1NP_GAM180410_G06_2_S143_R1_001	f123_1NP_GAM180116_A10_1_S73_R1_001
Mixed1NPs_99	f123_1NP_GAM180812_E01_1_S5_R1_001	f123_1NP_GAM180223_H05_2_S136_R1_001	f123_1NP_GAM180410_B03_2_S114_R1_001
Mixed1NPs_102	f123_1NP_GAM180123_D07_2_S148_R1_001	f123_1NP_GAM180914_H10_1_S80_R1_001	f123_1NP_GAM180812_H04_1_S32_R1_001
Mixed1NPs_105	f123_1NP_GAM180812_H06_1_S48_R1_001	f123_1NP_GAM180223_F05_1_S38_R1_001	f123_1NP_GAM180223_E06_2_S141_R1_001
Mixed1NPs_108	f123_1NP_GAM180914_A04_1_S25_R1_001	f123_1NP_GAM180207_D11_1_S84_R1_001	f123_1NP_GAM180123_C07_2_S147_R1_001
Mixed1NPs_111	f123_1NP_GAM180410_C08_1_S59_R1_001	f123_1NP_GAM180511_C09_2_S163_R1_001	f123_1NP_GAM180914_E11_1_S85_R1_001
Mixed1NPs_114	f123_1NP_GAM180117_F08_2_S158_R1_001	f123_1NP_GAM180116_E02_2_S109_R1_001	f123_1NP_GAM180116_C11_1_S83_R1_001
Mixed1NPs_117	f123_1NP_GAM180207_F08_1_S62_R1_001	f123_1NP_GAM180716_D05_2_S132_R1_001	f123_1NP_GAM180123_B12_2_S186_R1_001
Mixed1NPs_120	f123_1NP_GAM180223_G11_2_S183_R1_001	f123_1NP_GAM171130_C07_1_S51_R1_001	f123_1NP_GAM180511_B07_2_S146_R1_001
Mixed1NPs_123	f123_1NP_GAM180410_E07_1_S53_R1_001	f123_1NP_GAM180716_E06_2_S141_R1_001	f123_1NP_GAM180123_F06_2_S142_R1_001
Mixed1NPs_126	f123_1NP_GAM180716_H12_2_S192_R1_001	f123_1NP_GAM180318_E08_1_S61_R1_001	f123_1NP_GAM171130_F11_1_S86_R1_001
Mixed1NPs_129	f123_1NP_GAM180716_C05_2_S131_R1_001	f123_1NP_GAM180117_F05_2_S134_R1_001	f123_1NP_GAM180123_G06_2_S143_R1_001
Mixed1NPs_132	f123_1NP_GAM180812_G01_1_S7_R1_001	f123_1NP_GAM180812_F11_2_S182_R1_001	f123_1NP_GAM180123_D05_2_S132_R1_001
Mixed1NPs_135	f123_1NP_GAM180223_G03_2_S119_R1_001	f123_1NP_GAM180207_D10_1_S76_R1_001	f123_1NP_GAM180914_E06_1_S45_R1_001
Mixed1NPs_138	f123_1NP_GAM180914_D09_1_S68_R1_001	f123_1NP_GAM180116_E10_1_S77_R1_001	f123_1NP_GAM180117_F11_2_S182_R1_001
Mixed1NPs_141	f123_1NP_GAM171024_D01_1_S4_R1_001	f123_1NP_GAM180223_A09_2_S161_R1_001	f123_1NP_GAM180117_F10_2_S174_R1_001
Mixed1NPs_144	f123_1NP_GAM180812_D09_1_S68_R1_001	f123_1NP_GAM171130_D02_1_S12_R1_001	f123_1NP_GAM180716_A06_1_S41_R1_001
Mixed1NPs_147	f123_1NP_GAM180511_H08_2_S160_R1_001	f123_1NP_GAM180223_E06_1_S45_R1_001	f123_1NP_GAM180716_B05_2_S130_R1_001
Mixed1NPs_150	f123_1NP_GAM180116_C08_2_S155_R1_001	f123_1NP_GAM180117_C04_2_S123_R1_001	f123_1NP_GAM180812_F11_1_S86_R1_001
Mixed1NPs_153	f123_1NP_GAM180914_A07_1_S49_R1_001	f123_1NP_GAM180223_E04_2_S125_R1_001	f123_1NP_GAM180117_E08_2_S157_R1_001
Mixed1NPs_156	f123_1NP_GAM180117_E09_2_S165_R1_001	f123_1NP_GAM180223_C08_1_S59_R1_001	f123_1NP_GAM180511_E10_1_S77_R1_001
Mixed1NPs_159	f123_1NP_GAM180116_F04_2_S126_R1_001	f123_1NP_GAM180207_B01_1_S2_R1_001	f123_1NP_GAM180410_A01_2_S97_R1_001
Mixed1NPs_162	f123_1NP_GAM180410_C09_2_S163_R1_001	f123_1NP_GAM180511_B08_2_S154_R1_001	f123_1NP_GAM180511_D08_2_S156_R1_001
Mixed1NPs_165	f123_1NP_GAM180207_B07_1_S50_R1_001	f123_1NP_GAM180812_D05_1_S36_R1_001	f123_1NP_GAM180223_E05_2_S133_R1_001
Mixed1NPs_168	f123_1NP_GAM180410_B11_1_S82_R1_001	f123_1NP_GAM180716_F07_1_S54_R1_001	f123_1NP_GAM180223_F07_1_S54_R1_001
Mixed1NPs_171	f123_1NP_GAM180511_D10_1_S76_R1_001	f123_1NP_GAM171130_B02_1_S10_R1_001	f123_1NP_GAM180223_F09_2_S166_R1_001
Mixed1NPs_174	f123_1NP_GAM180511_C05_2_S131_R1_001	f123_1NP_GAM180812_C11_2_S179_R1_001	f123_1NP_GAM180511_D05_2_S132_R1_001
Mixed1NPs_177	f123_1NP_GAM180812_H11_1_S88_R1_001	f123_1NP_GAM180223_H04_1_S32_R1_001	f123_1NP_GAM180914_E10_1_S77_R1_001
Mixed1NPs_180	f123_1NP_GAM180914_C02_1_S11_R1_001	f123_1NP_GAM180812_C12_2_S187_R1_001	f123_1NP_GAM180223_F11_2_S182_R1_001
Mixed1NPs_183	f123_1NP_GAM180410_H12_2_S192_R1_001	f123_1NP_GAM180914_E04_1_S29_R1_001	f123_1NP_GAM180410_E03_2_S117_R1_001
Mixed1NPs_186	f123_1NP_GAM180116_G10_2_S175_R1_001	f123_1NP_GAM180426_F12_1_S94_R1_001	f123_1NP_GAM180117_F06_2_S142_R1_001
Mixed1NPs_189	f123_1NP_GAM180123_D06_2_S140_R1_001	f123_1NP_GAM180207_H01_1_S8_R1_001	f123_1NP_GAM180410_F08_2_S158_R1_001
Mixed1NPs_192	f123_1NP_GAM180914_C06_1_S43_R1_001	f123_1NP_GAM180511_H06_2_S144_R1_001	f123_1NP_GAM180511_F08_2_S158_R1_001
Mixed1NPs_195	f123_1NP_GAM180812_G03_1_S23_R1_001	f123_1NP_GAM180812_B01_1_S2_R1_001	f123_1NP_GAM180207_B09_1_S66_R1_001
Mixed1NPs_198	f123_1NP_GAM180123_E07_2_S149_R1_001	f123_1NP_GAM180812_H03_1_S24_R1_001	f123_1NP_GAM180223_C06_1_S43_R1_001
Mixed1NPs_201	f123_1NP_GAM180116_D11_2_S180_R1_001	f123_1NP_GAM180410_C09_1_S67_R1_001	f123_1NP_GAM180207_F04_1_S30_R1_001
Mixed1NPs_204	f123_1NP_GAM180812_F05_2_S134_R1_001	f123_1NP_GAM180812_H08_1_S64_R1_001	f123_1NP_GAM180116_F07_2_S150_R1_001
Mixed1NPs_207	f123_1NP_GAM180812_F02_1_S14_R1_001	f123_1NP_GAM180207_D06_1_S44_R1_001	f123_1NP_GAM180511_E06_2_S141_R1_001
Mixed1NPs_210	f123_1NP_GAM180318_A09_1_S65_R1_001	f123_1NP_GAM180511_C07_2_S147_R1_001	f123_1NP_GAM180426_F09_1_S70_R1_001
Mixed1NPs_213	f123_1NP_GAM180117_B08_2_S154_R1_001	f123_1NP_GAM180914_E09_1_S69_R1_001	f123_1NP_GAM180812_G12_2_S191_R1_001
Mixed1NPs_216	f123_1NP_GAM180410_E11_2_S181_R1_001	f123_1NP_GAM171130_H02_1_S16_R1_001	f123_1NP_GAM180914_C05_1_S35_R1_001
Mixed1NPs_219	f123_1NP_GAM180914_H06_1_S48_R1_001	f123_1NP_GAM180117_B12_2_S186_R1_001	f123_1NP_GAM180812_H08_2_S160_R1_001
Mixed1NPs_222	f123_1NP_GAM180812_D10_2_S172_R1_001	f123_1NP_GAM180914_H09_1_S72_R1_001	f123_1NP_GAM180123_D02_2_S108_R1_001
Mixed1NPs_225	f123_1NP_GAM180914_F04_1_S30_R1_001	f123_1NP_GAM180410_H04_2_S128_R1_001	f123_1NP_GAM171130_B11_1_S82_R1_001
Mixed1NPs_228	f123_1NP_GAM180223_F06_2_S142_R1_001	f123_1NP_GAM180123_H02_2_S112_R1_001	f123_1NP_GAM180117_E04_2_S125_R1_001
Mixed1NPs_231	f123_1NP_GAM171130_E08_1_S61_R1_001	f123_1NP_GAM180223_G10_1_S79_R1_001	f123_1NP_GAM180123_C02_2_S107_R1_001
Mixed1NPs_234	f123_1NP_GAM180410_D08_1_S60_R1_001	f123_1NP_GAM180223_D10_1_S76_R1_001	f123_1NP_GAM180117_H09_2_S168_R1_001
Mixed1NPs_237	f123_1NP_GAM180116_F12_1_S94_R1_001	f123_1NP_GAM180207_C08_1_S59_R1_001	f123_1NP_GAM180123_D01_2_S100_R1_001
Mixed1NPs_240	f123_1NP_GAM180426_B08_1_S58_R1_001	f123_1NP_GAM180116_D05_2_S132_R1_001	f123_1NP_GAM180410_D10_1_S76_R1_001
Mixed1NPs_243	f123_1NP_GAM180223_C06_2_S139_R1_001	f123_1NP_GAM180117_G12_2_S191_R1_001	f123_1NP_GAM180123_E04_2_S125_R1_001
Mixed1NPs_246	f123_1NP_GAM180207_E01_1_S5_R1_001	f123_1NP_GAM171130_D04_1_S28_R1_001	f123_1NP_GAM180426_H07_1_S56_R1_001
Mixed1NPs_249	f123_1NP_GAM180410_E01_1_S5_R1_001	f123_1NP_GAM180123_C11_2_S179_R1_001	f123_1NP_GAM180716_G06_2_S143_R1_001
Mixed1NPs_252	f123_1NP_GAM180812_B09_1_S66_R1_001	f123_1NP_GAM180410_C07_1_S51_R1_001	f123_1NP_GAM180914_E08_1_S61_R1_001
Mixed1NPs_255	f123_1NP_GAM180223_D02_2_S108_R1_001	f123_1NP_GAM180223_G01_2_S103_R1_001	f123_1NP_GAM180117_D09_2_S164_R1_001
Mixed1NPs_258	f123_1NP_GAM180123_B09_2_S162_R1_001	f123_1NP_GAM180812_A09_2_S161_R1_001	f123_1NP_GAM180207_B03_1_S18_R1_001
Mixed1NPs_261	f123_1NP_GAM180207_H06_1_S48_R1_001	f123_1NP_GAM180410_D03_1_S20_R1_001	f123_1NP_GAM180410_D01_1_S4_R1_001
Mixed1NPs_264	f123_1NP_GAM180812_C02_2_S107_R1_001	f123_1NP_GAM180123_A01_2_S97_R1_001	f123_1NP_GAM180410_E08_1_S61_R1_001
Mixed1NPs_267	f123_1NP_GAM180511_B11_1_S82_R1_001	f123_1NP_GAM180812_G04_2_S127_R1_001	f123_1NP_GAM180116_D12_1_S92_R1_001
Mixed1NPs_270	f123_1NP_GAM180123_F10_2_S174_R1_001	f123_1NP_GAM180426_D07_1_S52_R1_001	f123_1NP_GAM180223_D08_1_S60_R1_001
Mixed1NPs_273	f123_1NP_GAM180716_B06_1_S42_R1_001	f123_1NP_GAM180207_F03_1_S22_R1_001	f123_1NP_GAM171130_A08_1_S57_R1_001
Mixed1NPs_276	f123_1NP_GAM180426_C12_1_S91_R1_001	f123_1NP_GAM180223_F04_1_S30_R1_001	f123_1NP_GAM171130_C02_1_S11_R1_001
Mixed1NPs_279	f123_1NP_GAM180123_G03_2_S119_R1_001	f123_1NP_GAM180123_C01_2_S99_R1_001	f123_1NP_GAM180410_B09_1_S66_R1_001
Mixed1NPs_282	f123_1NP_GAM180511_D03_2_S116_R1_001	f123_1NP_GAM180223_A03_2_S113_R1_001	f123_1NP_GAM171130_B10_1_S74_R1_001
Mixed1NPs_285	f123_1NP_GAM180812_A09_1_S65_R1_001	f123_1NP_GAM180223_F02_1_S14_R1_001	f123_1NP_GAM180410_G08_2_S159_R1_001
Mixed1NPs_288	f123_1NP_GAM180223_B05_1_S34_R1_001	f123_1NP_GAM180123_B07_2_S146_R1_001	f123_1NP_GAM180812_H03_2_S120_R1_001
Mixed1NPs_291	f123_1NP_GAM180123_A03_2_S113_R1_001	f123_1NP_GAM180117_G07_2_S151_R1_001	f123_1NP_GAM180116_F09_2_S166_R1_001
Mixed1NPs_294	f123_1NP_GAM180116_A03_2_S113_R1_001	f123_1NP_GAM180914_A10_1_S73_R1_001	f123_1NP_GAM180914_D07_1_S52_R1_001
Mixed1NPs_297	f123_1NP_GAM180410_H02_1_S16_R1_001	f123_1NP_GAM180207_E10_1_S77_R1_001	f123_1NP_GAM180511_A10_2_S169_R1_001
Mixed1NPs_300	f123_1NP_GAM180812_D02_1_S12_R1_001	f123_1NP_GAM180410_C03_2_S115_R1_001	f123_1NP_GAM180410_E01_2_S101_R1_001
Mixed1NPs_303	f123_1NP_GAM180117_G08_2_S159_R1_001	f123_1NP_GAM180207_C02_1_S11_R1_001	f123_1NP_GAM180511_B10_2_S170_R1_001
Mixed1NPs_306	f123_1NP_GAM180914_F02_1_S14_R1_001	f123_1NP_GAM180812_G11_1_S87_R1_001	f123_1NP_GAM180914_F08_1_S62_R1_001
Mixed1NPs_309	f123_1NP_GAM180223_C05_2_S131_R1_001	f123_1NP_GAM180812_H09_2_S168_R1_001	f123_1NP_GAM180716_F11_2_S182_R1_001
Mixed1NPs_312	f123_1NP_GAM180116_C09_2_S163_R1_001	f123_1NP_GAM180410_E03_1_S21_R1_001	f123_1NP_GAM180410_B07_1_S50_R1_001
Mixed1NPs_315	f123_1NP_GAM180410_B12_2_S186_R1_001	f123_1NP_GAM180123_H03_2_S120_R1_001	f123_1NP_GAM171130_E01_1_S5_R1_001
Mixed1NPs_318	f123_1NP_GAM180116_E06_2_S141_R1_001	f123_1NP_GAM180116_H12_1_S96_R1_001	f123_1NP_GAM180223_E07_2_S149_R1_001
Mixed1NPs_321	f123_1NP_GAM180716_G06_1_S47_R1_001	f123_1NP_GAM180812_H11_2_S184_R1_001	f123_1NP_GAM180511_E12_1_S93_R1_001
Mixed1NPs_324	f123_1NP_GAM180812_A07_2_S145_R1_001	f123_1NP_GAM180223_E08_2_S157_R1_001	f123_1NP_GAM180207_E07_1_S53_R1_001
Mixed1NPs_327	f123_1NP_GAM180410_H11_2_S184_R1_001	f123_1NP_GAM180716_F04_2_S126_R1_001	f123_1NP_GAM180410_G03_2_S119_R1_001
Mixed1NPs_330	f123_1NP_GAM180116_G06_2_S143_R1_001	f123_1NP_GAM180410_F07_1_S54_R1_001	f123_1NP_GAM180511_F10_2_S174_R1_001
Mixed1NPs_333	f123_1NP_GAM180716_H11_2_S184_R1_001	f123_1NP_GAM180123_H04_2_S128_R1_001	f123_1NP_GAM180410_A04_2_S121_R1_001
Mixed1NPs_336	f123_1NP_GAM180511_C12_1_S91_R1_001	f123_1NP_GAM180511_A03_2_S113_R1_001	f123_1NP_GAM180318_C08_1_S59_R1_001
Mixed1NPs_339	f123_1NP_GAM180223_A03_1_S17_R1_001	f123_1NP_GAM171130_A02_1_S9_R1_001	f123_1NP_GAM180116_F05_2_S134_R1_001
Mixed1NPs_342	f123_1NP_GAM180410_D11_1_S84_R1_001	f123_1NP_GAM180812_D04_2_S124_R1_001	f123_1NP_GAM180123_A10_2_S169_R1_001
Mixed1NPs_345	f123_1NP_GAM180223_A12_2_S185_R1_001	f123_1NP_GAM171024_E01_1_S5_R1_001	f123_1NP_GAM180223_H05_1_S40_R1_001
Mixed1NPs_348	f123_1NP_GAM180207_A04_1_S25_R1_001	f123_1NP_GAM180207_A06_1_S41_R1_001	f123_1NP_GAM180116_H03_2_S120_R1_001
Mixed1NPs_351	f123_1NP_GAM180410_H01_2_S104_R1_001	f123_1NP_GAM180426_D11_1_S84_R1_001	f123_1NP_GAM180223_G02_1_S15_R1_001
Mixed1NPs_354	f123_1NP_GAM180914_B08_1_S58_R1_001	f123_1NP_GAM180511_G10_1_S79_R1_001	f123_1NP_GAM180123_C03_2_S115_R1_001
Mixed1NPs_357	f123_1NP_GAM180116_B02_2_S106_R1_001	f123_1NP_GAM180116_C05_2_S131_R1_001	f123_1NP_GAM180511_D12_2_S188_R1_001
Mixed1NPs_360	f123_1NP_GAM180511_H11_1_S88_R1_001	f123_1NP_GAM180410_H03_1_S24_R1_001	f123_1NP_GAM180223_A11_2_S177_R1_001
Mixed1NPs_363	f123_1NP_GAM180410_F05_2_S134_R1_001	f123_1NP_GAM180716_H05_2_S136_R1_001	f123_1NP_GAM171130_D11_1_S84_R1_001
Mixed1NPs_366	f123_1NP_GAM180117_H11_2_S184_R1_001	f123_1NP_GAM180511_E12_2_S189_R1_001	f123_1NP_GAM180410_E10_1_S77_R1_001
Mixed1NPs_369	f123_1NP_GAM180116_E07_2_S149_R1_001	f123_1NP_GAM180812_D08_1_S60_R1_001	f123_1NP_GAM180223_H10_2_S176_R1_001
Mixed1NPs_372	f123_1NP_GAM180123_H07_2_S152_R1_001	f123_1NP_GAM180410_A03_2_S113_R1_001	f123_1NP_GAM180116_C03_2_S115_R1_001
Mixed1NPs_375	f123_1NP_GAM180223_C07_1_S51_R1_001	f123_1NP_GAM180410_E10_2_S173_R1_001	f123_1NP_GAM180223_C01_2_S99_R1_001
Mixed1NPs_378	f123_1NP_GAM180410_C01_1_S3_R1_001	f123_1NP_GAM180812_D10_1_S76_R1_001	f123_1NP_GAM180914_G10_1_S79_R1_001
Mixed1NPs_381	f123_1NP_GAM180812_D06_1_S44_R1_001	f123_1NP_GAM180318_E09_1_S69_R1_001	f123_1NP_GAM180223_D12_2_S188_R1_001
Mixed1NPs_384	f123_1NP_GAM180116_G07_2_S151_R1_001	f123_1NP_GAM180914_H03_1_S24_R1_001	f123_1NP_GAM180511_E11_1_S85_R1_001
Mixed1NPs_387	f123_1NP_GAM180410_B04_2_S122_R1_001	f123_1NP_GAM180207_F10_1_S78_R1_001	f123_1NP_GAM180223_B08_2_S154_R1_001
Mixed1NPs_390	f123_1NP_GAM180123_H08_2_S160_R1_001	f123_1NP_GAM180223_H04_2_S128_R1_001	f123_1NP_GAM180123_A05_2_S129_R1_001
Mixed1NPs_393	f123_1NP_GAM180123_F02_2_S110_R1_001	f123_1NP_GAM171130_A11_1_S81_R1_001	f123_1NP_GAM180116_B12_1_S90_R1_001
Mixed1NPs_396	f123_1NP_GAM180116_B11_2_S178_R1_001	f123_1NP_GAM171130_G03_1_S23_R1_001	f123_1NP_GAM180223_C04_2_S123_R1_001
Mixed1NPs_399	f123_1NP_GAM180511_F12_1_S94_R1_001	f123_1NP_GAM180223_E01_1_S5_R1_001	f123_1NP_GAM180123_A02_2_S105_R1_001
Mixed1NPs_402	f123_1NP_GAM180116_C12_1_S91_R1_001	f123_1NP_GAM180410_B01_2_S98_R1_001	f123_1NP_GAM180410_E04_2_S125_R1_001
Mixed1NPs_405	f123_1NP_GAM180207_B08_1_S58_R1_001	f123_1NP_GAM180914_E12_1_S93_R1_001	f123_1NP_GAM180410_B02_2_S106_R1_001
Mixed1NPs_408	f123_1NP_GAM180117_C05_2_S131_R1_001	f123_1NP_GAM180223_E02_2_S109_R1_001	f123_1NP_GAM180410_D12_1_S92_R1_001
Mixed1NPs_411	f123_1NP_GAM180410_F03_1_S22_R1_001	f123_1NP_GAM180914_D01_1_S4_R1_001	f123_1NP_GAM180123_C05_2_S131_R1_001
Mixed1NPs_414	f123_1NP_GAM180511_A10_1_S73_R1_001	f123_1NP_GAM180116_C06_2_S139_R1_001	f123_1NP_GAM180223_D01_2_S100_R1_001
Mixed1NPs_417	f123_1NP_GAM180914_A09_1_S65_R1_001	f123_1NP_GAM180410_D05_1_S36_R1_001	f123_1NP_GAM180116_F10_1_S78_R1_001
Mixed1NPs_420	f123_1NP_GAM180116_B04_2_S122_R1_001	f123_1NP_GAM180716_A12_2_S185_R1_001	f123_1NP_GAM180511_A06_2_S137_R1_001
Mixed1NPs_423	f123_1NP_GAM180511_H07_2_S152_R1_001	f123_1NP_GAM180410_E11_1_S85_R1_001	f123_1NP_GAM180207_C04_1_S27_R1_001
Mixed1NPs_426	f123_1NP_GAM180812_H05_2_S136_R1_001	f123_1NP_GAM180914_F11_1_S86_R1_001	f123_1NP_GAM180410_D07_1_S52_R1_001
Mixed1NPs_429	f123_1NP_GAM180116_G03_2_S119_R1_001	f123_1NP_GAM180410_F05_1_S38_R1_001	f123_1NP_GAM180410_B10_1_S74_R1_001
Mixed1NPs_432	f123_1NP_GAM180410_A09_2_S161_R1_001	f123_1NP_GAM180117_D12_2_S188_R1_001	f123_1NP_GAM180410_E05_2_S133_R1_001
Mixed1NPs_435	f123_1NP_GAM180511_G12_1_S95_R1_001	f123_1NP_GAM180207_D09_1_S68_R1_001	f123_1NP_GAM180426_B07_1_S50_R1_001
Mixed1NPs_438	f123_1NP_GAM180223_D10_2_S172_R1_001	f123_1NP_GAM180116_D07_2_S148_R1_001	f123_1NP_GAM171130_H04_1_S32_R1_001
Mixed1NPs_441	f123_1NP_GAM180207_D04_1_S28_R1_001	f123_1NP_GAM180116_A12_2_S185_R1_001	f123_1NP_GAM180223_C01_1_S3_R1_001
Mixed1NPs_444	f123_1NP_GAM180207_G03_1_S23_R1_001	f123_1NP_GAM180511_E05_2_S133_R1_001	f123_1NP_GAM180812_E11_2_S181_R1_001
Mixed1NPs_447	f123_1NP_GAM180426_F08_1_S62_R1_001	f123_1NP_GAM180117_D06_2_S140_R1_001	f123_1NP_GAM180410_C01_2_S99_R1_001
Mixed1NPs_450	f123_1NP_GAM180116_E04_2_S125_R1_001	f123_1NP_GAM180426_D09_1_S68_R1_001	f123_1NP_GAM180123_B10_2_S170_R1_001
Mixed1NPs_453	f123_1NP_GAM171221_F09_1_S70_R1_001	f123_1NP_GAM180812_C05_1_S35_R1_001	f123_1NP_GAM180223_D09_2_S164_R1_001
Mixed1NPs_456	f123_1NP_GAM180117_G05_2_S135_R1_001	f123_1NP_GAM180117_B06_2_S138_R1_001	f123_1NP_GAM180914_A12_1_S89_R1_001
Mixed1NPs_459	f123_1NP_GAM180123_F05_2_S134_R1_001	f123_1NP_GAM180410_E06_2_S141_R1_001	f123_1NP_GAM180207_E06_1_S45_R1_001
Mixed1NPs_462	f123_1NP_GAM180117_H08_2_S160_R1_001	f123_1NP_GAM180426_A10_1_S73_R1_001	f123_1NP_GAM180914_H05_1_S40_R1_001
Mixed1NPs_465	f123_1NP_GAM180812_C11_1_S83_R1_001	f123_1NP_GAM180812_G02_1_S15_R1_001	f123_1NP_GAM180812_E04_2_S125_R1_001
Mixed1NPs_468	f123_1NP_GAM180117_H07_2_S152_R1_001	f123_1NP_GAM180116_F11_2_S182_R1_001	f123_1NP_GAM180511_F06_2_S142_R1_001
Mixed1NPs_471	f123_1NP_GAM180116_D09_2_S164_R1_001	f123_1NP_GAM180318_C09_1_S67_R1_001	f123_1NP_GAM180223_F10_1_S78_R1_001
Mixed1NPs_474	f123_1NP_GAM180812_E03_1_S21_R1_001	f123_1NP_GAM180914_D06_1_S44_R1_001	f123_1NP_GAM171130_D10_1_S76_R1_001
Mixed1NPs_477	f123_1NP_GAM180914_H08_1_S64_R1_001	f123_1NP_GAM180812_B02_1_S10_R1_001	f123_1NP_GAM180116_D10_1_S76_R1_001
Mixed1NPs_480	f123_1NP_GAM180410_G03_1_S23_R1_001	f123_1NP_GAM180716_G11_2_S183_R1_001	f123_1NP_GAM180207_F07_1_S54_R1_001
Mixed1NPs_483	f123_1NP_GAM180914_G09_1_S71_R1_001	f123_1NP_GAM180123_H10_2_S176_R1_001	f123_1NP_GAM180116_D08_2_S156_R1_001
Mixed1NPs_486	f123_1NP_GAM180410_D06_2_S140_R1_001	f123_1NP_GAM180123_A08_2_S153_R1_001	f123_1NP_GAM180716_D12_2_S188_R1_001
Mixed1NPs_489	f123_1NP_GAM180116_A05_2_S129_R1_001	f123_1NP_GAM180123_E12_2_S189_R1_001	f123_1NP_GAM180812_F06_2_S142_R1_001
Mixed1NPs_492	f123_1NP_GAM171130_E11_1_S85_R1_001	f123_1NP_GAM180116_G08_2_S159_R1_001	f123_1NP_GAM180812_B06_1_S42_R1_001
Mixed1NPs_495	f123_1NP_GAM180426_A08_1_S57_R1_001	f123_1NP_GAM180812_E07_1_S53_R1_001	f123_1NP_GAM180410_F12_2_S190_R1_001
Mixed1NPs_498	f123_1NP_GAM180207_H07_1_S56_R1_001	f123_1NP_GAM180914_C01_1_S3_R1_001	f123_1NP_GAM180116_A04_2_S121_R1_001
Mixed1NPs_501	f123_1NP_GAM180914_G02_1_S15_R1_001	f123_1NP_GAM180318_A08_1_S57_R1_001	f123_1NP_GAM180511_H02_2_S112_R1_001
Mixed1NPs_504	f123_1NP_GAM180116_D06_2_S140_R1_001	f123_1NP_GAM180123_H01_2_S104_R1_001	f123_1NP_GAM180410_C05_1_S35_R1_001
Mixed1NPs_507	f123_1NP_GAM180914_G05_1_S39_R1_001	f123_1NP_GAM180223_F01_1_S6_R1_001	f123_1NP_GAM171130_B07_1_S50_R1_001
Mixed1NPs_510	f123_1NP_GAM180410_A09_1_S65_R1_001	f123_1NP_GAM180410_G09_2_S167_R1_001	f123_1NP_GAM180812_B03_2_S114_R1_001
Mixed1NPs_513	f123_1NP_GAM180123_C12_2_S187_R1_001	f123_1NP_GAM180914_H02_1_S16_R1_001	f123_1NP_GAM180207_G09_1_S71_R1_001
Mixed1NPs_516	f123_1NP_GAM180914_A08_1_S57_R1_001	f123_1NP_GAM180410_G12_1_S95_R1_001	f123_1NP_GAM180116_C01_2_S99_R1_001
Mixed1NPs_519	f123_1NP_GAM180511_F01_2_S102_R1_001	f123_1NP_GAM180812_F08_1_S62_R1_001	f123_1NP_GAM180812_F09_2_S166_R1_001
Mixed1NPs_522	f123_1NP_GAM180116_G12_1_S95_R1_001	f123_1NP_GAM180812_E08_1_S61_R1_001	f123_1NP_GAM180914_B04_1_S26_R1_001
Mixed1NPs_525	f123_1NP_GAM171130_E10_1_S77_R1_001	f123_1NP_GAM180207_C10_1_S75_R1_001	f123_1NP_GAM180117_G06_2_S143_R1_001
Mixed1NPs_528	f123_1NP_GAM180410_G10_2_S175_R1_001	f123_1NP_GAM180123_E01_2_S101_R1_001	f123_1NP_GAM180410_F11_2_S182_R1_001
Mixed1NPs_531	f123_1NP_GAM180123_H11_2_S184_R1_001	f123_1NP_GAM180116_G09_2_S167_R1_001	f123_1NP_GAM180410_A05_2_S129_R1_001
Mixed1NPs_534	f123_1NP_GAM180410_B05_2_S130_R1_001	f123_1NP_GAM180716_E07_1_S53_R1_001	f123_1NP_GAM180207_F02_1_S14_R1_001
Mixed1NPs_537	f123_1NP_GAM180410_E06_1_S45_R1_001	f123_1NP_GAM180223_H08_1_S64_R1_001	f123_1NP_GAM180116_F11_1_S86_R1_001
Mixed1NPs_540	f123_1NP_GAM171130_C05_1_S35_R1_001	f123_1NP_GAM180511_D12_1_S92_R1_001	f123_1NP_GAM180511_F11_1_S86_R1_001
Mixed1NPs_543	f123_1NP_GAM180223_G01_1_S7_R1_001	f123_1NP_GAM180812_D04_1_S28_R1_001	f123_1NP_GAM180116_B03_2_S114_R1_001
Mixed1NPs_546	f123_1NP_GAM180426_H12_1_S96_R1_001	f123_1NP_GAM171130_A01_1_S1_R1_001	f123_1NP_GAM180117_D10_2_S172_R1_001
Mixed1NPs_549	f123_1NP_GAM180123_C08_2_S155_R1_001	f123_1NP_GAM180116_F03_2_S118_R1_001	f123_1NP_GAM180116_C02_2_S107_R1_001
Mixed1NPs_552	f123_1NP_GAM180117_B11_2_S178_R1_001	f123_1NP_GAM180812_C07_2_S147_R1_001	f123_1NP_GAM180410_F01_1_S6_R1_001
Mixed1NPs_555	f123_1NP_GAM180223_E03_1_S21_R1_001	f123_1NP_GAM171130_B05_1_S34_R1_001	f123_1NP_GAM180511_A07_2_S145_R1_001
Mixed1NPs_558	f123_1NP_GAM171130_B01_1_S2_R1_001	f123_1NP_GAM180207_D07_1_S52_R1_001	f123_1NP_GAM180426_G08_1_S63_R1_001
Mixed1NPs_561	f123_1NP_GAM180914_D12_1_S92_R1_001	f123_1NP_GAM180223_E09_2_S165_R1_001	f123_1NP_GAM180223_G06_2_S143_R1_001
Mixed1NPs_564	f123_1NP_GAM180410_H06_2_S144_R1_001	f123_1NP_GAM180812_E11_1_S85_R1_001	f123_1NP_GAM180117_D08_2_S156_R1_001
Mixed1NPs_567	f123_1NP_GAM180123_F08_2_S158_R1_001	f123_1NP_GAM180410_A10_2_S169_R1_001	f123_1NP_GAM171130_D01_1_S4_R1_001
Mixed1NPs_570	f123_1NP_GAM180914_A03_1_S17_R1_001	f123_1NP_GAM180914_E05_1_S37_R1_001	f123_1NP_GAM171130_B04_1_S26_R1_001
Mixed1NPs_573	f123_1NP_GAM180117_H04_2_S128_R1_001	f123_1NP_GAM180812_E08_2_S157_R1_001	f123_1NP_GAM180207_C06_1_S43_R1_001
Mixed1NPs_576	f123_1NP_GAM180223_G12_2_S191_R1_001	f123_1NP_GAM180812_E06_1_S45_R1_001	f123_1NP_GAM180223_G06_1_S47_R1_001
Mixed1NPs_579	f123_1NP_GAM180716_D04_2_S124_R1_001	f123_1NP_GAM180123_B02_2_S106_R1_001	f123_1NP_GAM180223_F08_1_S62_R1_001
Mixed1NPs_582	f123_1NP_GAM180116_G11_1_S87_R1_001	f123_1NP_GAM180410_B06_1_S42_R1_001	f123_1NP_GAM180223_H09_1_S72_R1_001
Mixed1NPs_585	f123_1NP_GAM180117_E05_2_S133_R1_001	f123_1NP_GAM180511_C03_2_S115_R1_001	f123_1NP_GAM180410_A11_2_S177_R1_001
Mixed1NPs_588	f123_1NP_GAM180410_G01_1_S7_R1_001	f123_1NP_GAM180511_A12_1_S89_R1_001	f123_1NP_GAM180223_B04_2_S122_R1_001
Mixed1NPs_591	f123_1NP_GAM180123_D09_2_S164_R1_001	f123_1NP_GAM180812_G02_2_S111_R1_001	f123_1NP_GAM171130_H05_1_S40_R1_001
Mixed1NPs_594	f123_1NP_GAM180812_F07_2_S150_R1_001	f123_1NP_GAM180511_D09_2_S164_R1_001	f123_1NP_GAM180410_D06_1_S44_R1_001
Mixed1NPs_597	f123_1NP_GAM180117_F12_2_S190_R1_001	f123_1NP_GAM180812_E02_2_S109_R1_001	f123_1NP_GAM180116_G01_2_S103_R1_001
Mixed1NPs_600	f123_1NP_GAM180207_H09_1_S72_R1_001	f123_1NP_GAM180123_F09_2_S166_R1_001	f123_1NP_GAM180716_C04_2_S123_R1_001
Mixed1NPs_603	f123_1NP_GAM180116_A02_2_S105_R1_001	f123_1NP_GAM180812_G01_2_S103_R1_001	f123_1NP_GAM171130_E04_1_S29_R1_001
Mixed1NPs_606	f123_1NP_GAM180812_F09_1_S70_R1_001	f123_1NP_GAM180223_H02_2_S112_R1_001	f123_1NP_GAM180511_E04_2_S125_R1_001
Mixed1NPs_609	f123_1NP_GAM180116_B07_2_S146_R1_001	f123_1NP_GAM180511_A11_2_S177_R1_001	f123_1NP_GAM171024_C01_1_S3_R1_001
Mixed1NPs_612	f123_1NP_GAM180123_F03_2_S118_R1_001	f123_1NP_GAM180410_E08_2_S157_R1_001	f123_1NP_GAM180914_D05_1_S36_R1_001
Mixed1NPs_615	f123_1NP_GAM180511_F04_2_S126_R1_001	f123_1NP_GAM180117_G04_2_S127_R1_001	f123_1NP_GAM180123_G02_2_S111_R1_001
Mixed1NPs_618	f123_1NP_GAM180410_G04_2_S127_R1_001	f123_1NP_GAM180812_H10_1_S80_R1_001	f123_1NP_GAM180318_B09_1_S66_R1_001
Mixed1NPs_621	f123_1NP_GAM180812_C10_1_S75_R1_001	f123_1NP_GAM180223_C09_2_S163_R1_001	f123_1NP_GAM180207_E09_1_S69_R1_001
Mixed1NPs_624	f123_1NP_GAM180207_B10_1_S74_R1_001	f123_1NP_GAM180116_E05_2_S133_R1_001	f123_1NP_GAM180812_F04_2_S126_R1_001
Mixed1NPs_627	f123_1NP_GAM171130_H01_1_S8_R1_001	f123_1NP_GAM180123_C10_2_S171_R1_001	f123_1NP_GAM171130_G02_1_S15_R1_001
Mixed1NPs_630	f123_1NP_GAM180123_G04_2_S127_R1_001	f123_1NP_GAM180410_C08_2_S155_R1_001	f123_1NP_GAM180410_F10_2_S174_R1_001
Mixed1NPs_633	f123_1NP_GAM180410_B12_1_S90_R1_001	f123_1NP_GAM180812_B11_2_S178_R1_001	f123_1NP_GAM180117_C08_2_S155_R1_001
Mixed1NPs_636	f123_1NP_GAM180410_D05_2_S132_R1_001	f123_1NP_GAM180511_G04_2_S127_R1_001	f123_1NP_GAM180716_D06_1_S44_R1_001
Mixed1NPs_639	f123_1NP_GAM180223_B10_1_S74_R1_001	f123_1NP_GAM180410_A02_1_S9_R1_001	f123_1NP_GAM171130_B06_1_S42_R1_001
Mixed1NPs_642	f123_1NP_GAM180716_A04_2_S121_R1_001	f123_1NP_GAM180914_A05_1_S33_R1_001	f123_1NP_GAM180716_C06_1_S43_R1_001
Mixed1NPs_645	f123_1NP_GAM180812_B03_1_S18_R1_001	f123_1NP_GAM180207_E08_1_S61_R1_001	f123_1NP_GAM180117_A11_2_S177_R1_001
Mixed1NPs_648	f123_1NP_GAM180117_A10_2_S169_R1_001	f123_1NP_GAM180426_E09_1_S69_R1_001	f123_1NP_GAM180426_F07_1_S54_R1_001
Mixed1NPs_651	f123_1NP_GAM180716_G12_2_S191_R1_001	f123_1NP_GAM171130_C01_1_S3_R1_001	f123_1NP_GAM180207_A02_1_S9_R1_001
Mixed1NPs_654	f123_1NP_GAM180812_C08_2_S155_R1_001	f123_1NP_GAM180812_D01_1_S4_R1_001	f123_1NP_GAM180123_D04_2_S124_R1_001
Mixed1NPs_657	f123_1NP_GAM180426_F10_1_S78_R1_001	f123_1NP_GAM180116_D03_2_S116_R1_001	f123_1NP_GAM180223_G04_2_S127_R1_001
Mixed1NPs_660	f123_1NP_GAM180426_B09_1_S66_R1_001	f123_1NP_GAM180123_D03_2_S116_R1_001	f123_1NP_GAM180914_B10_1_S74_R1_001
Mixed1NPs_663	f123_1NP_GAM180716_F06_1_S46_R1_001	f123_1NP_GAM180410_C12_2_S187_R1_001	f123_1NP_GAM180716_B06_2_S138_R1_001
Mixed1NPs_666	f123_1NP_GAM180716_H04_2_S128_R1_001	f123_1NP_GAM180914_A02_1_S9_R1_001	f123_1NP_GAM180716_B07_1_S50_R1_001
Mixed1NPs_669	f123_1NP_GAM180207_C09_1_S67_R1_001	f123_1NP_GAM180511_C01_2_S99_R1_001	f123_1NP_GAM171130_F02_1_S14_R1_001
Mixed1NPs_672	f123_1NP_GAM180812_C05_2_S131_R1_001	f123_1NP_GAM180914_G07_1_S55_R1_001	f123_1NP_GAM180812_B10_2_S170_R1_001
Mixed1NPs_675	f123_1NP_GAM180410_D02_2_S108_R1_001	f123_1NP_GAM180410_H10_1_S80_R1_001	f123_1NP_GAM180207_D03_1_S20_R1_001
Mixed1NPs_678	f123_1NP_GAM171024_F01_1_S6_R1_001	f123_1NP_GAM180223_G09_2_S167_R1_001	f123_1NP_GAM180410_B09_2_S162_R1_001
Mixed1NPs_681	f123_1NP_GAM180511_D11_1_S84_R1_001	f123_1NP_GAM180223_C05_1_S35_R1_001	f123_1NP_GAM180410_D09_1_S68_R1_001
Mixed1NPs_684	f123_1NP_GAM180223_G02_2_S111_R1_001	f123_1NP_GAM180410_C02_1_S11_R1_001	f123_1NP_GAM180914_D11_1_S84_R1_001
Mixed1NPs_687	f123_1NP_GAM180223_A09_1_S65_R1_001	f123_1NP_GAM171130_C08_1_S59_R1_001	f123_1NP_GAM171024_H05_1_S40_R1_001
Mixed1NPs_690	f123_1NP_GAM180812_E09_1_S69_R1_001	f123_1NP_GAM180123_D08_2_S156_R1_001	f123_1NP_GAM180117_E11_2_S181_R1_001
Mixed1NPs_693	f123_1NP_GAM180511_G01_2_S103_R1_001	f123_1NP_GAM180223_F12_2_S190_R1_001	f123_1NP_GAM180223_B07_1_S50_R1_001
Mixed1NPs_696	f123_1NP_GAM180812_G10_1_S79_R1_001	f123_1NP_GAM180116_H02_2_S112_R1_001	f123_1NP_GAM180207_H04_1_S32_R1_001
Mixed1NPs_699	f123_1NP_GAM180116_C07_2_S147_R1_001	f123_1NP_GAM180123_B01_2_S98_R1_001	f123_1NP_GAM180410_D02_1_S12_R1_001
Mixed1NPs_702	f123_1NP_GAM180223_D06_1_S44_R1_001	f123_1NP_GAM180410_H07_1_S56_R1_001	f123_1NP_GAM180812_C09_2_S163_R1_001
Mixed1NPs_705	f123_1NP_GAM180426_B12_1_S90_R1_001	f123_1NP_GAM180511_G03_2_S119_R1_001	f123_1NP_GAM171221_B09_1_S66_R1_001
Mixed1NPs_708	f123_1NP_GAM180223_F09_1_S70_R1_001	f123_1NP_GAM180123_D11_2_S180_R1_001	f123_1NP_GAM180426_C08_1_S59_R1_001
Mixed1NPs_711	f123_1NP_GAM180511_D06_2_S140_R1_001	f123_1NP_GAM180410_H08_1_S64_R1_001	f123_1NP_GAM180410_A02_2_S105_R1_001
Mixed1NPs_714	f123_1NP_GAM180511_B03_2_S114_R1_001	f123_1NP_GAM180410_A06_1_S41_R1_001	f123_1NP_GAM180410_E09_2_S165_R1_001
Mixed1NPs_717	f123_1NP_GAM180117_A12_2_S185_R1_001	f123_1NP_GAM180207_F05_1_S38_R1_001	f123_1NP_GAM171130_C04_1_S27_R1_001
Mixed1NPs_720	f123_1NP_GAM180223_C02_1_S11_R1_001	f123_1NP_GAM180426_H10_1_S80_R1_001	f123_1NP_GAM180812_B02_2_S106_R1_001
Mixed1NPs_723	f123_1NP_GAM180223_B01_1_S2_R1_001	f123_1NP_GAM180511_G12_2_S191_R1_001	f123_1NP_GAM180410_A08_2_S153_R1_001
Mixed1NPs_726	f123_1NP_GAM180511_B11_2_S178_R1_001	f123_1NP_GAM180223_B02_1_S10_R1_001	f123_1NP_GAM180223_D03_2_S116_R1_001
Mixed1NPs_729	f123_1NP_GAM180914_F12_1_S94_R1_001	f123_1NP_GAM180223_B02_2_S106_R1_001	f123_1NP_GAM180410_G05_2_S135_R1_001
Mixed1NPs_732	f123_1NP_GAM180410_H08_2_S160_R1_001	f123_1NP_GAM180410_H06_1_S48_R1_001	f123_1NP_GAM180123_G12_2_S191_R1_001
Mixed1NPs_735	f123_1NP_GAM180123_B03_2_S114_R1_001	f123_1NP_GAM180223_C04_1_S27_R1_001	f123_1NP_GAM180511_E03_2_S117_R1_001
Mixed1NPs_738	f123_1NP_GAM180914_C03_1_S19_R1_001	f123_1NP_GAM180123_F04_2_S126_R1_001	f123_1NP_GAM180116_A12_1_S89_R1_001
Mixed1NPs_741	f123_1NP_GAM180812_D01_2_S100_R1_001	f123_1NP_GAM180511_H05_2_S136_R1_001	f123_1NP_GAM171221_G09_1_S71_R1_001
Mixed1NPs_744	f123_1NP_GAM180223_A05_1_S33_R1_001	f123_1NP_GAM180410_F02_2_S110_R1_001	f123_1NP_GAM180116_A01_2_S97_R1_001
Mixed1NPs_747	f123_1NP_GAM180223_E01_2_S101_R1_001	f123_1NP_GAM180410_G01_2_S103_R1_001	f123_1NP_GAM180812_A02_1_S9_R1_001
Mixed1NPs_750	f123_1NP_GAM180511_E02_2_S109_R1_001	f123_1NP_GAM180812_C03_1_S19_R1_001	f123_1NP_GAM180812_D07_2_S148_R1_001
Mixed1NPs_753	f123_1NP_GAM180116_G02_2_S111_R1_001	f123_1NP_GAM180207_B02_1_S10_R1_001	f123_1NP_GAM180223_G10_2_S175_R1_001
Mixed1NPs_756	f123_1NP_GAM180410_H09_2_S168_R1_001	f123_1NP_GAM180318_B08_1_S58_R1_001	f123_1NP_GAM180123_G10_2_S175_R1_001
Mixed1NPs_759	f123_1NP_GAM180123_H05_2_S136_R1_001	f123_1NP_GAM180223_D05_2_S132_R1_001	f123_1NP_GAM180116_G05_2_S135_R1_001
Mixed1NPs_762	f123_1NP_GAM180117_C09_2_S163_R1_001	f123_1NP_GAM180410_D11_2_S180_R1_001	f123_1NP_GAM180511_H04_2_S128_R1_001
Mixed1NPs_765	f123_1NP_GAM180123_H06_2_S144_R1_001	f123_1NP_GAM180123_D12_2_S188_R1_001	f123_1NP_GAM180223_C12_2_S187_R1_001
Mixed1NPs_768	f123_1NP_GAM180511_A05_2_S129_R1_001	f123_1NP_GAM180812_D11_2_S180_R1_001	f123_1NP_GAM180117_F09_2_S166_R1_001
Mixed1NPs_771	f123_1NP_GAM180117_A05_2_S129_R1_001	f123_1NP_GAM180117_G10_2_S175_R1_001	f123_1NP_GAM180511_B12_1_S90_R1_001
Mixed1NPs_774	f123_1NP_GAM180223_A02_2_S105_R1_001	f123_1NP_GAM180410_B08_2_S154_R1_001	f123_1NP_GAM180410_C05_2_S131_R1_001
Mixed1NPs_777	f123_1NP_GAM180116_A06_2_S137_R1_001	f123_1NP_GAM180410_A06_2_S137_R1_001	f123_1NP_GAM180223_E08_1_S61_R1_001
Mixed1NPs_780	f123_1NP_GAM180716_C06_2_S139_R1_001	f123_1NP_GAM171221_D09_1_S68_R1_001	f123_1NP_GAM171130_B08_1_S58_R1_001
Mixed1NPs_783	f123_1NP_GAM180410_G11_2_S183_R1_001	f123_1NP_GAM180410_C12_1_S91_R1_001	f123_1NP_GAM180410_F06_1_S46_R1_001
Mixed1NPs_786	f123_1NP_GAM180426_A09_1_S65_R1_001	f123_1NP_GAM180812_F05_1_S38_R1_001	f123_1NP_GAM180410_H01_1_S8_R1_001
Mixed1NPs_789	f123_1NP_GAM180812_G09_2_S167_R1_001	f123_1NP_GAM180318_G09_1_S71_R1_001	f123_1NP_GAM180116_H08_2_S160_R1_001
Mixed1NPs_792	f123_1NP_GAM180410_F02_1_S14_R1_001	f123_1NP_GAM180207_B04_1_S26_R1_001	f123_1NP_GAM180123_C09_2_S163_R1_001
Mixed1NPs_795	f123_1NP_GAM171130_B03_1_S18_R1_001	f123_1NP_GAM180410_B08_1_S58_R1_001	f123_1NP_GAM180914_D03_1_S20_R1_001
Mixed1NPs_798	f123_1NP_GAM180410_C10_2_S171_R1_001	f123_1NP_GAM180123_E08_2_S157_R1_001	f123_1NP_GAM180410_E07_2_S149_R1_001
Mixed1NPs_801	f123_1NP_GAM180223_D09_1_S68_R1_001	f123_1NP_GAM180117_A08_2_S153_R1_001	f123_1NP_GAM180123_A06_2_S137_R1_001
Mixed1NPs_804	f123_1NP_GAM180812_G08_2_S159_R1_001	f123_1NP_GAM180812_F06_1_S46_R1_001	f123_1NP_GAM180116_E12_1_S93_R1_001
Mixed1NPs_807	f123_1NP_GAM180716_B11_2_S178_R1_001	f123_1NP_GAM180914_F09_1_S70_R1_001	f123_1NP_GAM180223_C10_2_S171_R1_001
Mixed1NPs_810	f123_1NP_GAM180123_A11_2_S177_R1_001	f123_1NP_GAM171130_F10_1_S78_R1_001	f123_1NP_GAM180511_E09_2_S165_R1_001
Mixed1NPs_813	f123_1NP_GAM180123_C06_2_S139_R1_001	f123_1NP_GAM180116_F01_2_S102_R1_001	f123_1NP_GAM171130_C11_1_S83_R1_001
Mixed1NPs_816	f123_1NP_GAM180123_G05_2_S135_R1_001	f123_1NP_GAM180207_A09_1_S65_R1_001	f123_1NP_GAM180410_A07_1_S49_R1_001
Mixed1NPs_819	f123_1NP_GAM180716_F12_2_S190_R1_001	f123_1NP_GAM180511_F05_2_S134_R1_001	f123_1NP_GAM171130_E02_1_S13_R1_001
Mixed1NPs_822	f123_1NP_GAM180511_G10_2_S175_R1_001	f123_1NP_GAM180812_A04_1_S25_R1_001	f123_1NP_GAM180812_B11_1_S82_R1_001
Mixed1NPs_825	f123_1NP_GAM180914_D10_1_S76_R1_001	f123_1NP_GAM180116_D11_1_S84_R1_001	f123_1NP_GAM180511_A12_2_S185_R1_001
Mixed1NPs_828	f123_1NP_GAM180123_E09_2_S165_R1_001	f123_1NP_GAM180812_A08_2_S153_R1_001	f123_1NP_GAM180207_A05_1_S33_R1_001
Mixed1NPs_831	f123_1NP_GAM180318_F08_1_S62_R1_001	f123_1NP_GAM180116_F06_2_S142_R1_001	f123_1NP_GAM180511_H01_2_S104_R1_001
Mixed1NPs_834	f123_1NP_GAM180716_F05_2_S134_R1_001	f123_1NP_GAM180511_A01_2_S97_R1_001	f123_1NP_GAM180410_H09_1_S72_R1_001
Mixed1NPs_837	f123_1NP_GAM180223_G04_1_S31_R1_001	f123_1NP_GAM180410_G11_1_S87_R1_001	f123_1NP_GAM171130_D08_1_S60_R1_001
Mixed1NPs_840	f123_1NP_GAM180117_D11_2_S180_R1_001	f123_1NP_GAM180812_D06_2_S140_R1_001	f123_1NP_GAM180410_D03_2_S116_R1_001
Mixed1NPs_843	f123_1NP_GAM180123_F07_2_S150_R1_001	f123_1NP_GAM180914_C07_1_S51_R1_001	f123_1NP_GAM171221_E09_1_S69_R1_001
Mixed1NPs_846	f123_1NP_GAM180511_C10_1_S75_R1_001	f123_1NP_GAM180410_C04_2_S123_R1_001	f123_1NP_GAM180410_C06_1_S43_R1_001
Mixed1NPs_849	f123_1NP_GAM180410_D08_2_S156_R1_001	f123_1NP_GAM180410_A03_1_S17_R1_001	f123_1NP_GAM180117_B05_2_S130_R1_001
Mixed1NPs_852	f123_1NP_GAM180410_E12_1_S93_R1_001	f123_1NP_GAM180207_A03_1_S17_R1_001	f123_1NP_GAM180716_C07_1_S51_R1_001
Mixed1NPs_855	f123_1NP_GAM180223_B01_2_S98_R1_001	f123_1NP_GAM180116_D01_2_S100_R1_001	f123_1NP_GAM180223_D06_2_S140_R1_001
Mixed1NPs_858	f123_1NP_GAM180116_C10_1_S75_R1_001	f123_1NP_GAM180207_E02_1_S13_R1_001	f123_1NP_GAM180812_B05_1_S34_R1_001
Mixed1NPs_861	f123_1NP_GAM180410_D01_2_S100_R1_001	f123_1NP_GAM180812_D02_2_S108_R1_001	f123_1NP_GAM180207_C11_1_S83_R1_001
Mixed1NPs_864	f123_1NP_GAM171130_G11_1_S87_R1_001	f123_1NP_GAM180123_G11_2_S183_R1_001	f123_1NP_GAM180116_B08_2_S154_R1_001
Mixed1NPs_867	f123_1NP_GAM180410_F07_2_S150_R1_001	f123_1NP_GAM180812_G05_2_S135_R1_001	f123_1NP_GAM180117_B10_2_S170_R1_001
Mixed1NPs_870	f123_1NP_GAM180716_G04_2_S127_R1_001	f123_1NP_GAM180223_A07_1_S49_R1_001	f123_1NP_GAM180511_B05_2_S130_R1_001
Mixed1NPs_873	f123_1NP_GAM180207_H03_1_S24_R1_001	f123_1NP_GAM180207_C01_1_S3_R1_001	f123_1NP_GAM180511_F03_2_S118_R1_001
Mixed1NPs_876	f123_1NP_GAM180716_A06_2_S137_R1_001	f123_1NP_GAM180410_F01_2_S102_R1_001	f123_1NP_GAM180116_F02_2_S110_R1_001
Mixed1NPs_879	f123_1NP_GAM180207_G02_1_S15_R1_001	f123_1NP_GAM180511_F02_2_S110_R1_001	f123_1NP_GAM180117_E07_2_S149_R1_001
Mixed1NPs_882	f123_1NP_GAM180116_D04_2_S124_R1_001	f123_1NP_GAM180117_H05_2_S136_R1_001	f123_1NP_GAM180812_A07_1_S49_R1_001
Mixed1NPs_885	f123_1NP_GAM180207_D08_1_S60_R1_001	f123_1NP_GAM180410_H05_1_S40_R1_001	f123_1NP_GAM171024_A01_1_S1_R1_001
Mixed1NPs_888	f123_1NP_GAM180410_G08_1_S63_R1_001	f123_1NP_GAM180410_E05_1_S37_R1_001	f123_1NP_GAM180117_H10_2_S176_R1_001
Mixed1NPs_891	f123_1NP_GAM180223_C03_2_S115_R1_001	f123_1NP_GAM180410_H10_2_S176_R1_001	f123_1NP_GAM180410_F10_1_S78_R1_001
Mixed1NPs_894	f123_1NP_GAM180511_D02_2_S108_R1_001	f123_1NP_GAM180223_E10_2_S173_R1_001	f123_1NP_GAM180223_H01_2_S104_R1_001
Mixed1NPs_897	f123_1NP_GAM180511_G11_1_S87_R1_001	f123_1NP_GAM180426_G09_1_S71_R1_001	f123_1NP_GAM180511_C10_2_S171_R1_001
Mixed1NPs_900	f123_1NP_GAM180511_B02_2_S106_R1_001	f123_1NP_GAM180123_G08_2_S159_R1_001	f123_1NP_GAM180318_D08_1_S60_R1_001
Mixed1NPs_903	f123_1NP_GAM180207_G05_1_S39_R1_001	f123_1NP_GAM180207_G08_1_S63_R1_001	f123_1NP_GAM180223_C03_1_S19_R1_001
Mixed1NPs_906	f123_1NP_GAM180812_F03_1_S22_R1_001	f123_1NP_GAM180207_C07_1_S51_R1_001	f123_1NP_GAM180812_F04_1_S30_R1_001
Mixed1NPs_909	f123_1NP_GAM171130_G01_1_S7_R1_001	f123_1NP_GAM180223_C09_1_S67_R1_001	f123_1NP_GAM180223_F07_2_S150_R1_001
Mixed1NPs_912	f123_1NP_GAM180410_F03_2_S118_R1_001	f123_1NP_GAM180716_E05_2_S133_R1_001	f123_1NP_GAM180318_F09_1_S70_R1_001
Mixed1NPs_915	f123_1NP_GAM180223_A06_2_S137_R1_001	f123_1NP_GAM180511_D11_2_S180_R1_001	f123_1NP_GAM180716_H06_1_S48_R1_001
Mixed1NPs_918	f123_1NP_GAM180223_E07_1_S53_R1_001	f123_1NP_GAM180511_B12_2_S186_R1_001	f123_1NP_GAM180812_G09_1_S71_R1_001
Mixed1NPs_921	f123_1NP_GAM180426_A07_1_S49_R1_001	f123_1NP_GAM180511_H10_2_S176_R1_001	f123_1NP_GAM180410_F09_1_S70_R1_001
Mixed1NPs_924	f123_1NP_GAM180914_F03_1_S22_R1_001	f123_1NP_GAM180812_C02_1_S11_R1_001	f123_1NP_GAM180914_G11_1_S87_R1_001
Mixed1NPs_927	f123_1NP_GAM180223_C10_1_S75_R1_001	f123_1NP_GAM180117_A09_2_S161_R1_001	f123_1NP_GAM180123_H09_2_S168_R1_001
Mixed1NPs_930	f123_1NP_GAM180511_B06_2_S138_R1_001	f123_1NP_GAM180716_A11_2_S177_R1_001	f123_1NP_GAM180410_E02_2_S109_R1_001
Mixed1NPs_933	f123_1NP_GAM180410_B02_1_S10_R1_001	f123_1NP_GAM180511_H10_1_S80_R1_001	f123_1NP_GAM180511_F12_2_S190_R1_001
Mixed1NPs_936	f123_1NP_GAM180123_A09_2_S161_R1_001	f123_1NP_GAM180117_E12_2_S189_R1_001	f123_1NP_GAM180914_G03_1_S23_R1_001
Mixed1NPs_939	f123_1NP_GAM180812_B04_1_S26_R1_001	f123_1NP_GAM180123_D10_2_S172_R1_001	f123_1NP_GAM180116_E01_2_S101_R1_001
Mixed1NPs_942	f123_1NP_GAM180223_B06_2_S138_R1_001	f123_1NP_GAM180511_C11_2_S179_R1_001	f123_1NP_GAM180914_G06_1_S47_R1_001
Mixed1NPs_945	f123_1NP_GAM180812_D03_1_S20_R1_001	f123_1NP_GAM180117_A06_2_S137_R1_001	f123_1NP_GAM180914_B11_1_S82_R1_001
Mixed1NPs_948	f123_1NP_GAM180410_E09_1_S69_R1_001	f123_1NP_GAM180426_D10_1_S76_R1_001	f123_1NP_GAM171221_A09_1_S65_R1_001
Mixed1NPs_951	f123_1NP_GAM180207_G06_1_S47_R1_001	f123_1NP_GAM180914_E07_1_S53_R1_001	f123_1NP_GAM180410_G10_1_S79_R1_001
Mixed1NPs_954	f123_1NP_GAM180123_E06_2_S141_R1_001	f123_1NP_GAM180511_C04_2_S123_R1_001	f123_1NP_GAM180812_H07_2_S152_R1_001
Mixed1NPs_957	f123_1NP_GAM180223_C02_2_S107_R1_001	f123_1NP_GAM180123_G09_2_S167_R1_001	f123_1NP_GAM180116_H10_1_S80_R1_001
Mixed1NPs_960	f123_1NP_GAM180223_D02_1_S12_R1_001	f123_1NP_GAM180511_G02_2_S111_R1_001	f123_1NP_GAM180426_E12_1_S93_R1_001
Mixed1NPs_963	f123_1NP_GAM180914_F01_1_S6_R1_001	f123_1NP_GAM180223_E05_1_S37_R1_001	f123_1NP_GAM180812_A08_1_S57_R1_001
Mixed1NPs_966	f123_1NP_GAM171130_B09_1_S66_R1_001	f123_1NP_GAM180223_B11_2_S178_R1_001	f123_1NP_GAM180410_A10_1_S73_R1_001
Mixed1NPs_969	f123_1NP_GAM180812_G04_1_S31_R1_001	f123_1NP_GAM180511_G06_2_S143_R1_001	f123_1NP_GAM180207_A11_1_S81_R1_001
Mixed1NPs_972	f123_1NP_GAM180223_B09_1_S66_R1_001	f123_1NP_GAM180207_C05_1_S35_R1_001	f123_1NP_GAM180812_B08_2_S154_R1_001
Mixed1NPs_975	f123_1NP_GAM180410_G12_2_S191_R1_001	f123_1NP_GAM180426_D08_1_S60_R1_001	f123_1NP_GAM180511_D04_2_S124_R1_001
Mixed1NPs_978	f123_1NP_GAM180116_H07_2_S152_R1_001	f123_1NP_GAM180410_G09_1_S71_R1_001	f123_1NP_GAM180812_H09_1_S72_R1_001
Mixed1NPs_981	f123_1NP_GAM180223_F04_2_S126_R1_001	f123_1NP_GAM180223_D11_2_S180_R1_001	f123_1NP_GAM180812_A10_1_S73_R1_001
Mixed1NPs_984	f123_1NP_GAM180511_E10_2_S173_R1_001	f123_1NP_GAM180812_H07_1_S56_R1_001	f123_1NP_GAM180812_C07_1_S51_R1_001
Mixed1NPs_987	f123_1NP_GAM180410_C06_2_S139_R1_001	f123_1NP_GAM180410_D12_2_S188_R1_001	f123_1NP_GAM180223_E10_1_S77_R1_001
Mixed1NPs_990	f123_1NP_GAM171130_F08_1_S62_R1_001	f123_1NP_GAM180426_B10_1_S74_R1_001	f123_1NP_GAM180207_C03_1_S19_R1_001
Mixed1NPs_993	f123_1NP_GAM180223_H01_1_S8_R1_001	f123_1NP_GAM180716_B04_2_S122_R1_001	f123_1NP_GAM180223_D04_1_S28_R1_001
Mixed1NPs_996	f123_1NP_GAM180511_D10_2_S172_R1_001	f123_1NP_GAM180116_G04_2_S127_R1_001	f123_1NP_GAM180223_A01_2_S97_R1_001
Mixed1NPs_999	f123_1NP_GAM180117_A07_2_S145_R1_001	f123_1NP_GAM180223_H02_1_S16_R1_001	f123_1NP_GAM180410_F11_1_S86_R1_001
Mixed1NPs_1002	f123_1NP_GAM171130_F03_1_S22_R1_001	f123_1NP_GAM180812_G10_2_S175_R1_001	f123_1NP_GAM171130_C03_1_S19_R1_001
Mixed1NPs_1005	f123_1NP_GAM180410_D10_2_S172_R1_001	f123_1NP_GAM180426_H09_1_S72_R1_001	f123_1NP_GAM171130_C09_1_S67_R1_001
Mixed1NPs_1008	f123_1NP_GAM180223_G03_1_S23_R1_001	f123_1NP_GAM180511_G08_2_S159_R1_001	f123_1NP_GAM180812_F12_2_S190_R1_001
Mixed1NPs_1011	f123_1NP_GAM180914_B02_1_S10_R1_001	f123_1NP_GAM180812_H02_1_S16_R1_001	f123_1NP_GAM180410_C11_1_S83_R1_001
Mixed1NPs_1014	f123_1NP_GAM171221_C09_1_S67_R1_001	f123_1NP_GAM180410_F06_2_S142_R1_001	f123_1NP_GAM180511_C06_2_S139_R1_001
Mixed1NPs_1017	f123_1NP_GAM180426_D12_1_S92_R1_001	f123_1NP_GAM180716_D06_2_S140_R1_001	f123_1NP_GAM180116_B01_2_S98_R1_001
Mixed1NPs_1020	f123_1NP_GAM180812_B07_2_S146_R1_001	f123_1NP_GAM180123_G01_2_S103_R1_001	f123_1NP_GAM180716_F06_2_S142_R1_001
Mixed1NPs_1023	f123_1NP_GAM180223_E02_1_S13_R1_001	f123_1NP_GAM180716_C11_2_S179_R1_001	f123_1NP_GAM180812_D09_2_S164_R1_001
Mixed1NPs_1026	f123_1NP_GAM171130_A07_1_S49_R1_001	f123_1NP_GAM180410_F09_2_S166_R1_001	f123_1NP_GAM180511_A04_2_S121_R1_001
Mixed1NPs_1029	f123_1NP_GAM180410_B10_2_S170_R1_001	f123_1NP_GAM180511_F10_1_S78_R1_001	f123_1NP_GAM180207_A10_1_S73_R1_001
Mixed1NPs_1032	f123_1NP_GAM180117_G09_2_S167_R1_001	f123_1NP_GAM180123_B05_2_S130_R1_001	f123_1NP_GAM180116_H11_1_S88_R1_001
Mixed1NPs_1035	f123_1NP_GAM180117_E06_2_S141_R1_001	f123_1NP_GAM180116_H01_2_S104_R1_001	f123_1NP_GAM180117_C06_2_S139_R1_001
Mixed1NPs_1038	f123_1NP_GAM180812_F01_2_S102_R1_001	f123_1NP_GAM180410_H03_2_S120_R1_001	f123_1NP_GAM180511_H12_1_S96_R1_001
Mixed1NPs_1041	f123_1NP_GAM180716_H06_2_S144_R1_001	f123_1NP_GAM180812_D05_2_S132_R1_001	f123_1NP_GAM180207_G07_1_S55_R1_001
Mixed1NPs_1044	f123_1NP_GAM171130_H03_1_S24_R1_001	f123_1NP_GAM180207_E04_1_S29_R1_001	f123_1NP_GAM180812_B10_1_S74_R1_001
Mixed1NPs_1047	f123_1NP_GAM180914_E01_1_S5_R1_001	f123_1NP_GAM180511_A08_2_S153_R1_001	f123_1NP_GAM180812_A10_2_S169_R1_001
Mixed1NPs_1050	f123_1NP_GAM180716_A07_1_S49_R1_001	f123_1NP_GAM180914_B05_1_S34_R1_001	f123_1NP_GAM180223_G07_1_S55_R1_001
Mixed1NPs_1053	f123_1NP_GAM180410_A11_1_S81_R1_001	f123_1NP_GAM171130_C10_1_S75_R1_001	f123_1NP_GAM171130_D03_1_S20_R1_001
Mixed1NPs_1056	f123_1NP_GAM180716_A05_2_S129_R1_001	f123_1NP_GAM180914_G12_1_S95_R1_001	f123_1NP_GAM180511_C11_1_S83_R1_001
Mixed1NPs_1059	f123_1NP_GAM180716_E04_2_S125_R1_001	f123_1NP_GAM180812_G07_2_S151_R1_001	f123_1NP_GAM180116_A09_2_S161_R1_001
Mixed1NPs_1062	f123_1NP_GAM180410_C11_2_S179_R1_001	f123_1NP_GAM180914_D08_1_S60_R1_001	f123_1NP_GAM180410_G02_1_S15_R1_001
Mixed1NPs_1065	f123_1NP_GAM180410_C07_2_S147_R1_001	f123_1NP_GAM171130_A06_1_S41_R1_001	f123_1NP_GAM180223_G05_2_S135_R1_001
Mixed1NPs_1068	f123_1NP_GAM180716_C12_2_S187_R1_001	f123_1NP_GAM180117_F07_2_S150_R1_001	f123_1NP_GAM180426_G11_1_S87_R1_001
Mixed1NPs_1071	f123_1NP_GAM180716_D07_1_S52_R1_001	f123_1NP_GAM180223_D03_1_S20_R1_001	f123_1NP_GAM180812_H01_2_S104_R1_001
Mixed1NPs_1074	f123_1NP_GAM180116_E08_2_S157_R1_001	f123_1NP_GAM180207_D02_1_S12_R1_001	f123_1NP_GAM180207_G04_1_S31_R1_001
Mixed1NPs_1077	f123_1NP_GAM180812_B08_1_S58_R1_001	f123_1NP_GAM180116_E03_2_S117_R1_001	f123_1NP_GAM180410_B11_2_S178_R1_001
Mixed1NPs_1080	f123_1NP_GAM180410_B03_1_S18_R1_001	f123_1NP_GAM180914_F10_1_S78_R1_001	f123_1NP_GAM180914_C12_1_S91_R1_001
Mixed1NPs_1083	f123_1NP_GAM180207_F09_1_S70_R1_001	f123_1NP_GAM180812_C04_1_S27_R1_001	f123_1NP_GAM180223_B04_1_S26_R1_001
Mixed1NPs_1086	f123_1NP_GAM180116_B09_2_S162_R1_001	f123_1NP_GAM180914_G08_1_S63_R1_001	f123_1NP_GAM180812_E12_1_S93_R1_001
Mixed1NPs_1089	f123_1NP_GAM180914_E03_1_S21_R1_001	f123_1NP_GAM180116_C04_2_S123_R1_001	f123_1NP_GAM180116_B11_1_S82_R1_001
Mixed1NPs_1092	f123_1NP_GAM180223_B03_2_S114_R1_001	f123_1NP_GAM180123_H12_2_S192_R1_001	f123_1NP_GAM180511_H11_2_S184_R1_001
Mixed1NPs_1095	f123_1NP_GAM180116_D02_2_S108_R1_001	f123_1NP_GAM180812_H12_1_S96_R1_001	f123_1NP_GAM180117_C12_2_S187_R1_001
Mixed1NPs_1098	f123_1NP_GAM180812_E05_1_S37_R1_001	f123_1NP_GAM180812_F08_2_S158_R1_001	f123_1NP_GAM180812_F02_2_S110_R1_001
Mixed1NPs_1101	f123_1NP_GAM180318_G08_1_S63_R1_001	f123_1NP_GAM180223_D05_1_S36_R1_001	f123_1NP_GAM180511_E01_2_S101_R1_001
Mixed1NPs_1104	f123_1NP_GAM180812_H06_2_S144_R1_001	f123_1NP_GAM180223_B07_2_S146_R1_001	f123_1NP_GAM180511_C08_2_S155_R1_001
Mixed1NPs_1107	f123_1NP_GAM180812_F03_2_S118_R1_001	f123_1NP_GAM180223_H03_2_S120_R1_001	f123_1NP_GAM180410_G05_1_S39_R1_001
Mixed1NPs_1110	f123_1NP_GAM180223_D07_1_S52_R1_001	f123_1NP_GAM180223_E12_2_S189_R1_001	f123_1NP_GAM180318_D09_1_S68_R1_001
Mixed1NPs_1113	f123_1NP_GAM180426_E11_1_S85_R1_001	f123_1NP_GAM180117_E10_2_S173_R1_001	f123_1NP_GAM180207_A07_1_S49_R1_001
Mixed1NPs_1116	f123_1NP_GAM171130_A03_1_S17_R1_001	f123_1NP_GAM180426_G07_1_S55_R1_001	f123_1NP_GAM180511_B01_2_S98_R1_001
Mixed1NPs_1119	f123_1NP_GAM180410_A01_1_S1_R1_001	f123_1NP_GAM180223_B06_1_S42_R1_001	f123_1NP_GAM180914_B07_1_S50_R1_001
Mixed1NPs_1122	f123_1NP_GAM180410_B01_1_S2_R1_001	f123_1NP_GAM180116_E11_1_S85_R1_001	f123_1NP_GAM180223_G08_1_S63_R1_001
